# Artemisinin resistance mutations in *Pfcoronin* impede hemoglobin uptake

**DOI:** 10.1101/2023.12.22.572193

**Authors:** Imran Ullah, Madeline A. Farringer, Anna Y. Burkhard, Erica Hathaway, Malhar Khushu, Bailey C. Willett, Sara H. Shin, Aabha I. Sharma, Morgan C. Martin, Kairon L. Shao, Jeffrey D. Dvorin, Daniel L. Hartl, Sarah K. Volkman, Selina Bopp, Sabrina Absalon, Dyann F. Wirth

**Author notes:** Corresponding authors: Dyann F. Wirth, Sabrina Absalon.

## Abstract

Artemisinin (ART) combination therapies have been critical in reducing malaria morbidity and mortality, but these important drugs are threatened by growing resistance associated with mutations in *Pfcoronin* and *Pfkelch13*. Here, we describe the mechanism of *Pfcoronin*-mediated ART resistance. *Pf*Coronin interacts with *Pf*Actin and localizes to the parasite plasma membrane (PPM), the digestive vacuole (DV) membrane, and membrane of a newly identified preDV compartment—all structures involved in the trafficking of hemoglobin from the RBC for degradation in the DV. *Pfcoronin* mutations alter *Pf*Actin homeostasis and impair the development and morphology of the preDV. Ultimately, these changes are associated with decreased uptake of red blood cell cytosolic contents by ring-stage *Plasmodium falciparum*. Previous work has identified decreased hemoglobin uptake as the mechanism of *Pfkelch*13-mediated ART resistance. This work demonstrates that *Pf*Coronin appears to act via a parallel pathway. For both *Pfkelch13*-mediated and *Pfcoronin*-mediated ART resistance, we hypothesize that the decreased hemoglobin uptake in ring stage parasites results in less heme-based activation of the artemisinin endoperoxide ring and reduced cytocidal activity. This study deepens our understanding of ART resistance, as well as hemoglobin uptake and development of the DV in early-stage parasites.
