## Supplementary Data 1 for "Artemisinin resistance mutations in *Pfcoronin* impede hemoglobin uptake"

### Sheet: Supplementary Data 1
Supplementary Data 1: We immunoprecipitated WT (PfCoroninWT-smHA) and mutant (PfCoroninR100K/E107V-smHA) from young ring-stage parasites (3–9 h) using anti-HA antibodies. Co-purified proteins were identified by liquid chromatography with tandem mass spectrometry (LC-MS/MS), and protein abundance is shown by raw sum intensity data (columns D and F for WT; H and J for mutant). We included an untagg…
PROTID	ANNOTATION	Mol. WT	Sum intensity (WT biorep#1)	Normalized to Coronin (WT biorep#1)	Sum intensity (WT biorep#2)	Normalized to Coronin (WT biorep#2)	Sum intensity (mut. biorep#1)	Normalized to Coronin (mut. biorep#1)	Sum intensity (mut. biorep#2)	Normalized to Coronin (mut. biorep#2)
PF3D7_1246200	Actin-1	41.84	46000000	613.333	37000000	578.125	1500000	187.5	7000000	259.259
PF3D7_1211800	Polyubiquitin	42.8	8500000	113.333	10000000	156.25	91000	11.375	180000	6.66667
PF3D7_1251200	Coronin	68.97	7500000	100	6400000	100	800000	100	2700000	100
PF3D7_1468700	Eukaryotic initiation factor 4A	45.28	7300000	97.3333	4300000	67.1875	160000	20	900000	33.3333
PF3D7_1465900	40S ribosomal protein S3	24.65	3300000	44	1700000	26.5625	200000	25	880000	32.5926
PF3D7_0217500	Calcium-dependent protein kinase 1	60.76	3000000	40	330000	5.15625	31000	3.875	130000	4.81481
PF3D7_0403800	Alpha/beta hydrolase, putative	83.32	3000000	40	0	0		0		0
PF3D7_1117700	GTP-binding nuclear protein	24.86	2300000	30.6667	1300000	20.3125	120000	15	380000	14.0741
PF3D7_1412500	Actin II	42.58	2300000	30.6667	550000	8.59375	330000	41.25	1600000	59.2593
PF3D7_0517700	Eukaryotic translation initiation factor 3 subunit B	84	1800000	24	210000	3.28125		0		0
PF3D7_1008700	Tubulin beta chain	49.72	1700000	22.6667	230000	3.59375	150000	18.75	1100000	40.7407
PF3D7_0106300	Calcium-transporting ATPase	139.33	1700000	22.6667	13000	0.203125	0	0	260000	9.62963
PF3D7_1003600	Inner membrane complex protein 1c, putative	32.63	1400000	18.6667	1400000	21.875	43000	5.375	220000	8.14815
PF3D7_1224300	Polyadenylate-binding protein	97.17	1200000	16	310000	4.84375	24000	3	73000	2.7037
PF3D7_1011800	PRE-binding protein	131.55	760000	10.1333	0	0	42000	5.25	100000	3.7037
PF3D7_0525800	Inner membrane complex protein 1g, putative	34.32	730000	9.73333	610000	9.53125	290000	36.25	1300000	48.1481
PF3D7_0525100	Acyl-CoA synthetase (a)	76.8	730000	9.73333	560000	8.75	78000	9.75	230000	8.51852
PF3D7_0822900	Uncharacterized protein (12)	138.16	690000	9.2	590000	9.21875	92000	11.5	500000	18.5185
PF3D7_0922200	S-adenosylmethionine synthase	44.82	680000	9.06667	1200000	18.75	95000	11.875	300000	11.1111
PF3D7_0209800	ATP-dependent RNA helicase UAP56	52.19	680000	9.06667	300000	4.6875	53000	6.625	180000	6.66667
PF3D7_1020900	ADP-ribosylation factor 1	20.9	610000	8.13333	0	0	19000	2.375	120000	4.44444
PF3D7_0903700	Tubulin alpha chain	50.26	570000	7.6	0	0	60000	7.5	430000	15.9259
PF3D7_1361800	Uncharacterized protein (25)	290.84	530000	7.06667	290000	4.53125	0	0	5800	0.214815
PF3D7_1338300	Elongation factor 1-gamma, putative	47.75	510000	6.8	670000	10.4688	0	0	60000	2.22222
PF3D7_0423500	Glideosome associated protein with multiple membrane spans 2	42.59	510000	6.8	350000	5.46875	61000	7.625	350000	12.963
PF3D7_1008400	26S protease regulatory subunit 4, putative	49.81	510000	6.8	240000	3.75	28000	3.5	81000	3
PF3D7_1451100	Elongation factor 2	93.46	500000	6.66667	460000	7.1875	47000	5.875	170000	6.2963
PF3D7_0414900	Armadillo-domain containing rhoptry protein	30.8	490000	6.53333	0	0	5300	0.6625	38000	1.40741
PF3D7_0416800	Small GTP-binding protein sar1	22.01	440000	5.86667	260000	4.0625	66000	8.25	470000	17.4074
PF3D7_1223100	cAMP-dependent protein kinase regulatory subunit	50.8	430000	5.73333	1200000	18.75	18000	2.25	36000	1.33333
PF3D7_1241700	Replication factor C subunit 4, putative	37.61	410000	5.46667	0	0	3400	0.425	0	0
PF3D7_0523000	Multidrug resistance protein 1	162.15	360000	4.8	530000	8.28125	14000	1.75	100000	3.7037
PF3D7_1231100	Ras-related protein Rab-2	24.41	350000	4.66667	390000	6.09375	8700	1.0875	160000	5.92593
PF3D7_1306400	26S protease regulatory subunit 10B, putative	44.65	350000	4.66667	190000	2.96875	0	0	10000	0.37037
PF3D7_1212700	Eukaryotic translation initiation factor 3 subunit A	165.96	350000	4.66667	140000	2.1875	0	0	16000	0.592593
PF3D7_0507100	60S ribosomal protein L4	46.18	340000	4.53333	0	0	49000	6.125	640000	23.7037
PF3D7_0730300	Transcription factor with AP2 domain(S)	155.04	330000	4.4	0	0	0	0	30000	1.11111
PF3D7_0913200	Elongation factor 1-beta	32.01	300000	4	0	0		0		0
PF3D7_1316600	Choline-phosphate cytidylyltransferase	104.72	290000	3.86667	81000	1.26562	35000	4.375	97000	3.59259
PF3D7_1416100	Protein SEY1 homolog	110.54	280000	3.73333	340000	5.3125		0		0
PF3D7_1342600	Myosin-A	92.22	280000	3.73333	74000	1.15625	10000	1.25	61000	2.25926
PF3D7_1331800	60S ribosomal protein L23, putative (b)	14.98	270000	3.6	74000	1.15625	43000	5.375	140000	5.18519
PF3D7_1130400	26S protease regulatory subunit 6A, putative	49.51	260000	3.46667	260000	4.0625	7300	0.9125	84000	3.11111
PF3D7_1130200	60S acidic ribosomal protein P0	34.95	250000	3.33333	220000	3.4375		0		0
PF3D7_0930300	Merozoite surface protein 1	195.6	250000	3.33333	220000	3.4375	0	0	8000	0.296296
PF3D7_0308300	Uncharacterized protein (2)	38.92	250000	3.33333	170000	2.65625	0	0	67000	2.48148
PF3D7_0817900	High mobility group protein B2	11.53	250000	3.33333	0	0	0	0	46000	1.7037
PF3D7_1323800	Vacuolar protein sorting-associated protein 52,putative	161.94	230000	3.06667	0	0		0		0
PF3D7_1310700	RNA-binding protein, putative (b)	16.52	220000	2.93333	89000	1.39062	4900	0.6125	74000	2.74074
PF3D7_1012900	Autophagy-related protein 18, putative	43.49	220000	2.93333	63000	0.984375	7400	0.925	59000	2.18519
PF3D7_1424100	60S ribosomal protein L5, putative	33.98	210000	2.8	270000	4.21875		0		0
PF3D7_1206200	Eukaryotic translation initiation factor 3 subunit C	115.94	200000	2.66667	550000	8.59375	0	0	28000	1.03704
PF3D7_1222300	Endoplasmin, putative	94.96	200000	2.66667	230000	3.59375		0		0
PF3D7_0109000	Photosensitized INA-labeled protein PHIL1,putative	25.46	200000	2.66667	75000	1.17188	22000	2.75	140000	5.18519
PF3D7_1463200	Replication factor C subunit 3, putative	39.21	190000	2.53333	190000	2.96875	0	0	27000	1
PF3D7_1145400	Dynamin-like protein	96.31	190000	2.53333	180000	2.8125	11000	1.375	88000	3.25926
PF3D7_1248900	26S protease regulatory subunit 8, putative	49.51	190000	2.53333	170000	2.65625	0	0	39000	1.44444
PF3D7_1349200	Glutamate--tRNA ligase, putative	101.35	190000	2.53333	110000	1.71875		0		0
PF3D7_1460600	Inner membrane complex sub-compartment protein 3	17.11	190000	2.53333	0	0		0		0
PF3D7_1323100	60S ribosomal protein L6, putative	21.59	190000	2.53333	0	0	0	0	7500	0.277778
PF3D7_1447000	40S ribosomal protein S5	29.94	180000	2.4	260000	4.0625	24000	3	150000	5.55556
PF3D7_0709700	Lysophospholipase, putative	42.33	180000	2.4	160000	2.5		0		0
PF3D7_0903200	Ras-related protein RAB7	23.77	170000	2.26667	1800000	28.125	15000	1.875	39000	1.44444
PF3D7_1455300	Uncharacterized protein (30)	69.48	170000	2.26667	110000	1.71875		0		0
PF3D7_0415900	Ribosomal protein L15	24.12	170000	2.26667	0	0	40000	5	220000	8.14815
PF3D7_1439800	Vesicle-associated membrane protein, putative	27.67	170000	2.26667	0	0	0	0	16000	0.592593
PF3D7_0322900	40S ribosomal protein S3A, putative	30.03	160000	2.13333	0	0	17000	2.125	74000	2.74074
PF3D7_1446600	Centrin-2	19.3	150000	2	220000	3.4375	13000	1.625	86000	3.18519
PF3D7_0613900	Myosin E, putative	254.92	150000	2	0	0	15000	1.875	89000	3.2963
PF3D7_0716800	Eukaryotic translation initiation factor 3 subunit I	37.26	140000	1.86667	240000	3.75	0	0	16000	0.592593
PF3D7_1027800	60S ribosomal protein L3	44.19	140000	1.86667	59000	0.921875	0	0	93000	3.44444
PF3D7_1429800	Coatamer beta subunit, putative	159.87	140000	1.86667	0	0		0		0
PF3D7_0627500	Protein DJ-1	20.28	140000	1.86667	0	0		0		0
PF3D7_0918000	Glideosome-associated protein 50	44.58	130000	1.73333	63000	0.984375	0	0	15000	0.555556
PF3D7_1136500.2	Casein kinase 1	37.76	130000	1.73333	0	0	0	0	42000	1.55556
PF3D7_1406800	Glideosome associated protein with multiple membrane spans 3	32.87	130000	1.73333	0	0	0	0	96000	3.55556
PF3D7_1129000	Spermidine synthase	36.57	120000	1.6	0	0	0	0		0
PF3D7_1246400	Myosin A tail domain interacting protein	23.48	110000	1.46667	0	0	0	0	38000	1.40741
PF3D7_0618000	Uncharacterized protein (7)	92.7	100000	1.33333	150000	2.34375	89000	11.125	290000	10.7407
PF3D7_1125800	Kelch protein, putative	67.58	100000	1.33333	0	0		0		0
PF3D7_0728000	Eukaryotic translation initiation factor 2 subunit alpha, putative	37.8	100000	1.33333	0	0		0		0
PF3D7_0422400	40S ribosomal protein S19	19.71	100000	1.33333	0	0	0	0	110000	4.07407
PF3D7_0608700	T-complex protein 1 subunit zeta	61.49	95000	1.26667	0	0		0		0
PF3D7_0512600	Ras-related protein Rab-1B	22.87	93000	1.24	0	0	0	0	77000	2.85185
PF3D7_1004000	60S ribosomal protein L13, putative	23.74	91000	1.21333	90000	1.40625		0		0
PF3D7_0815600	Eukaryotic translation initiation factor 3 subunit G	31.23	91000	1.21333	0	0	0	0	24000	0.888889
PF3D7_1311500	26S protease regulatory subunit 7, putative	46.81	90000	1.2	61000	0.953125	7000	0.875	60000	2.22222
PF3D7_1317800	40S ribosomal protein S19	16.75	87000	1.16	0	0	0	0	94000	3.48148
PF3D7_1142600	60S ribosomal protein L35ae, putative	16.26	83000	1.10667	55000	0.859375		0		0
PF3D7_0308600	Pre-mRNA-processing factor 19, putative	60.72	82000	1.09333	0	0		0		0
PF3D7_1134800	Coatomer subunit delta	56.8	80000	1.06667	110000	1.71875		0		0
PF3D7_0420300	AP2/ERF domain-containing protein PFD0985w	399.92	80000	1.06667	72000	1.125		0		0
PF3D7_0722400	Obg-like ATPase 1	45.14	79000	1.05333	320000	5	0	0	9400	0.348148
PF3D7_0706500	Uncharacterized protein (9)	196.45	79000	1.05333	150000	2.34375		0		0
PF3D7_0904800	Replication protein A1, small	56.2	79000	1.05333	26000	0.40625		0		0
PF3D7_1142100	Uncharacterized protein (17)	324.63	79000	1.05333	0	0		0		0
PF3D7_1033700	Bromodomain protein 1	55.9	79000	1.05333	0	0		0		0
PF3D7_0522600	Inner membrane complex protein	55.53	79000	1.05333	0	0	0	0	28000	1.03704
PF3D7_1017900	26S proteasome regulatory subunit p55, putative	55.17	78000	1.04	0	0	5000	0.625	19000	0.703704
PF3D7_1138500	Protein phosphatase PPM2	105.34	75000	1	59000	0.921875		0		0
PF3D7_1324900	L-lactate dehydrogenase	34.09	73000	0.973333	200000	3.125	0	0	7100	0.262963
PF3D7_1352500	Thioredoxin-related protein, putative	23.97	73000	0.973333	0	0	28000	3.5	79000	2.92593
PF3D7_1410600	Eukaryotic translation initiation factor 2 subunit gamma, putative	51.21	70000	0.933333	0	0	0	0	5700	0.211111
PF3D7_1219100	Clathrin heavy chain	232.8	70000	0.933333	0	0	0	0	12000	0.444444
PF3D7_0218000	Replication factor C subunit 2, putative	37.9	70000	0.933333	0	0	0	0	29000	1.07407
PF3D7_1124600	Ethanolamine kinase	49.88	69000	0.92	0	0		0		0
PF3D7_1246800	Signal recognition particle receptor, beta subunit	30.6	66000	0.88	66000	1.03125	17000	2.125	51000	1.88889
PF3D7_1437900	HSP40, subfamily A, putative	48.44	64000	0.853333	25000	0.390625		0		0
PF3D7_0813900	40S ribosomal protein S16, putative	16.28	60000	0.8	0	0	0	0	110000	4.07407
PF3D7_1431700	60S ribosomal protein L14, putative	19.28	58000	0.773333	0	0	12000	1.5	53000	1.96296
PF3D7_0202000	Knob-associated histidine-rich protein	71.26	56000	0.746667	59000	0.921875	0	0	180000	6.66667
PF3D7_0413600	26S protease regulatory subunit 6B, putative	44.64	53000	0.706667	21000	0.328125	0	0	28000	1.03704
PF3D7_1423300	Serine/threonine-protein phosphatase	112.51	51000	0.68	0	0		0		0
PF3D7_0418200	Eukaryotic translation initiation factor 3 subunit M	51	50000	0.666667	170000	2.65625		0		0
PF3D7_0517400	FACT complex subunit SPT16, putative	132.6	48000	0.64	160000	2.5		0		0
PF3D7_1111100	Replication factor C subunit 5, putative	40.32	47000	0.626667	0	0	0	0	19000	0.703704
PF3D7_1468100	Uncharacterized protein (34)	295.65	46000	0.613333	110000	1.71875	0	0	5700	0.211111
PF3D7_1410400	Rhoptry-associated protein 1	90	45000	0.6	0	0		0		0
PF3D7_1238800	Acyl-CoA synthetase (b)	92.03	45000	0.6	0	0		0		0
PF3D7_1145100	Coatomer subunit gamma	124.29	45000	0.6	0	0		0		0
PF3D7_1461400	Uncharacterized protein (32)	36.94	45000	0.6	0	0	0	0	25000	0.925926
PF3D7_1129200	26S proteasome regulatory subunit RPN7,putative	46.59	41000	0.546667	55000	0.859375		0		0
PF3D7_0810600	ATP-dependent RNA helicase DBP1, putative	108.57	40000	0.533333	0	0		0		0
PF3D7_0507600	Cell differentiation protein, putative	73.38	40000	0.533333	0	0		0		0
PF3D7_0111500	UMP-CMP kinase, putative	44.22	38000	0.506667	0	0		0		0
PF3D7_1419700	Uncharacterized protein (29)	59.66	37000	0.493333	0	0		0		0
PF3D7_1017500	Uncharacterized protein (16)	15.67	36000	0.48	45000	0.703125		0		0
PF3D7_0923900	RNA-binding protein, putative (a)	22.96	36000	0.48	0	0		0		0
PF3D7_1141800	Phd finger protein, putative	46.64	36000	0.48	0	0	0	0	9100	0.337037
PF3D7_0501600	Rhoptry-associated protein 2	46.71	34000	0.453333	0	0		0		0
PF3D7_0520900	Adenosylhomocysteinase	53.8	33000	0.44	100000	1.5625		0		0
PF3D7_1323400	60S ribosomal protein L23 (a)	22.08	33000	0.44	0	0	6800	0.85	19000	0.703704
PF3D7_0911100	Uncharacterized protein (13)	137.03	32000	0.426667	0	0	21000	2.625	290000	10.7407
PF3D7_1447900	Multidrug resistance protein 2	118.94	32000	0.426667	0	0	6800	0.85	260000	9.62963
PF3D7_0730400	Uncharacterized protein (10)	17.79	32000	0.426667	0	0		0		0
PF3D7_0302900	Exportin-1, putative	147.84	32000	0.426667	0	0		0		0
PF3D7_0627800	Acetyl-CoA synthetase, putative	113.81	31000	0.413333	0	0	0	0	47000	1.74074
PF3D7_0422700	Eukaryotic initiation factor 4A-III, putative	44.77	30000	0.4	0	0		0		0
PF3D7_1441400	FACT complex subunit SSRP1	58.75	29000	0.386667	0	0	0	0	7500	0.277778
PF3D7_1414300	60S ribosomal protein L10, putative	25.2	28000	0.373333	0	0	10000	1.25	48000	1.77778
PF3D7_1342000	40S ribosomal protein S6	35.36	28000	0.373333	0	0	5800	0.725	34000	1.25926
PF3D7_0827900	Protein disulfide-isomerase	55.48	27000	0.36	52000	0.8125		0		0
PF3D7_0303000	N-ethylmaleimide-sensitive fusion protein	89.08	25000	0.333333	0	0	27000	3.375	200000	7.40741
PF3D7_1409800	CUGBP Elav-like family member 2, putative	59.24	22000	0.293333	0	0		0		0
PF3D7_0619400	Cell division cycle protein 48 homologue,putative	92.33	21000	0.28	4500	0.0703125		0		0
PF3D7_0929400	High molecular weight rhoptry protein 2	162.56	18000	0.24	77000	1.20312		0		0
PF3D7_0102200	Ring-i0ected erythrocyte surface antigen	126.44	16000	0.213333	0	0		0		0
PF3D7_1012400	Hypoxanthine phosphoribosyltransferase	26.35	14000	0.186667	0	0		0		0
PF3D7_1229300	Uncharacterized protein (18)	117.41	13000	0.173333	0	0	0	0	46000	1.7037
PF3D7_0621900	Signal recognition particle subunit SRP68,putative	92.39	11000	0.146667	0	0	0	0	8100	0.3
PF3D7_1369500	Uncharacterized protein (26)	131.29	9600	0.128	0	0		0		0
PF3D7_0807300	Ras-related protein Rab-18	23.15	0	0	620000	9.6875	12000	1.5	120000	4.44444
PF3D7_0212900	Leu/Phe-tRNA protein transferase, putative	42.91	0	0	520000	8.125	0	0	9200	0.340741
PF3D7_1409400	Uncharacterized protein (27)	30.52	0	0	390000	6.09375	0	0	150000	5.55556
PF3D7_0219600	Replication factor C subunit 1	104.12	0	0	230000	3.59375	0	0	28000	1.03704
PF3D7_0803700	Tubulin gamma chain	51.6	0	0	220000	3.4375		0		0
PF3D7_1426700	Phosphoenolpyruvate carboxylase	133.87	0	0	210000	3.28125		0		0
PF3D7_1368100	26S proteasome regulatory subunit RPN11,putative	35.19	0	0	190000	2.96875		0		0
PF3D7_0916700	RNA-binding protein musashi, putative	45.12	0	0	160000	2.5		0		0
PF3D7_0212300	Peptide chain release factor subunit 1,putative	48.03	0	0	160000	2.5		0		0
PF3D7_0524000	Karyopherin beta	127.27	0	0	140000	2.1875	0	0	31000	1.14815
PF3D7_1304500	Small heat shock protein, putative	25.18	0	0	120000	1.875		0		0
PF3D7_0205900	26S proteasome regulatory subunit RPN1,putative	108.29	0	0	120000	1.875		0		0
PF3D7_1127600	CRAL/TRIO domain-containing protein, putative	34.94	0	0	110000	1.71875		0		0
PF3D7_0626800	Pyruvate kinase	55.63	0	0	110000	1.71875		0		0
PF3D7_0106800	Ras-related protein Rab-5C	24.29	0	0	110000	1.71875		0		0
PF3D7_1237700	Uncharacterized protein (20)	23.64	0	0	99000	1.54688		0		0
PF3D7_0515700	Glideosome-associated protein 40, putative	51.77	0	0	71000	1.10938	10000	1.25	28000	1.03704
PF3D7_1107300	Polyadenylate-binding protein-interacting protein 1, putative	381.64	0	0	69000	1.07812	0	0	410000	15.1852
PF3D7_0823300	Histone acetyltransferase GCN5	170.81	0	0	67000	1.04688		0		0
PF3D7_1340700	Ras-related protein Rab-11B	25.92	0	0	62000	0.96875	10000	1.25	40000	1.48148
PF3D7_1252100	Rhoptry neck protein 3	262.99	0	0	56000	0.875	27000	3.375	200000	7.40741
PF3D7_0926500	Uncharacterized protein (15)	229.8	0	0	51000	0.796875		0		0
PF3D7_1008800	Nucleolar protein 5, putative	53.38	0	0	29000	0.453125		0		0
PF3D7_0722200	Rhoptry-associated leucine zipper-like protein 1	87.83	0	0	27000	0.421875	8400	1.05	18000	0.666667
PF3D7_1466400	Transcription factor with AP2 domain(S) (b)	92.04	0	0	16000	0.25		0		0
PF3D7_0308900	Splicing factor 3B subunit 1, putative	159.95	0	0	8000	0.125		0		0
PF3D7_0406100	V-type proton ATPase subunit B	55.75	0	0	3900	0.0609375	10000	1.25	0	0
PF3D7_1424400	60S ribosomal protein L7-3, putative	32.66		0		0	230000	28.75	720000	26.6667
PF3D7_1010800	50S ribosomal protein L22, mitochondrial,putative	36.91		0		0	90000	11.25	0	0
PF3D7_1430300	Acid phosphatase, putative	306.62		0		0	33000	4.125	0	0
PF3D7_0217800	40S ribosomal protein S26	12.5		0		0	25000	3.125	65000	2.40741
PF3D7_1341200	60S ribosomal protein L18a	21.73		0		0	21000	2.625	56000	2.07407
PF3D7_0520000	40S ribosomal protein S9, putative	22.11		0		0	18000	2.25	96000	3.55556
PF3D7_1457500	Vacuolar protein sorting-associated protein 4	48.23		0		0	15000	1.875	0	0
PF3D7_0821000	Uncharacterized protein (11)	60.5		0		0	15000	1.875	82000	3.03704
PF3D7_0416300	DNA helicase MCM9, putative	171.21		0		0	14000	1.75	0	0
PF3D7_1419400	Uncharacterized protein (28)	262.14		0		0	13000	1.625	0	0
PF3D7_1107800	Transcription factor with AP2 domain(S) (a)	206.75		0		0	11000	1.375	29000	1.07407
PF3D7_0704300	Uncharacterized protein (8)	217.36		0		0	10000	1.25	0	0
PF3D7_1130200	60S acidic ribosomal protein P0	34.95		0		0	9600	1.2	84000	3.11111
PF3D7_1416100	Protein SEY1 homolog	110.54		0		0	8500	1.0625	5700	0.211111
PF3D7_0401800	Uncharacterized protein (3)	60.23		0		0	4500	0.5625	11000	0.407407
PF3D7_1352400	Uncharacterized protein (24)	190.17		0		0	4500	0.5625	17000	0.62963
PF3D7_0711000	Putative cell division cycle ATPase	141.99		0		0	3300	0.4125	0	0
PF3D7_1436600	cGMP-dependent protein kinase	97.63		0		0	0	0	2200	0.0814815
PF3D7_1237500	Uncharacterized protein (19)	192.68		0		0	0	0	2300	0.0851852
PF3D7_0320800	ATP-dependent RNA helicase DDX6	49.38		0		0	0	0	3600	0.133333
PF3D7_1368200	ABC transporter E family member 1, putative	70.23		0		0	0	0	4800	0.177778
PF3D7_1330400.1	ER lumen protein retaining receptor 1, putative	32.78		0		0	0	0	4800	0.177778
PF3D7_1315300	Uncharacterized protein (23)	56.31		0		0	0	0	5300	0.196296
PF3D7_0308200	T-complex protein 1 subunit eta	59.54		0		0	0	0	5700	0.211111
PF3D7_1362200	RuvB-like helicase	54.6		0		0	0	0	6200	0.22963
PF3D7_1357800	T-complex protein 1 subunit delta	57.94		0		0	0	0	6200	0.22963
PF3D7_0914400	Uncharacterized protein (14)	28.4		0		0	0	0	6600	0.244444
PF3D7_1353300	Uncharacterized protein PF13_0277	248.1		0		0	0	0	7000	0.259259
PF3D7_0904900	Copper-transporting ATPase	299.2		0		0	0	0	7200	0.266667
PF3D7_1305300	Uncharacterized protein (22)	418.31		0		0	0	0	7500	0.277778
PF3D7_1351400	60S ribosomal protein L17, putative	23.4		0		0	0	0	9000	0.333333
PF3D7_1246300	Uncharacterized protein (21)	103.95		0		0	0	0	9200	0.340741
PF3D7_1320600	Ras-related protein Rab-11A	24.74		0		0	0	0	10000	0.37037
PF3D7_1463900	Uncharacterized protein (33)	127.06		0		0	0	0	11000	0.407407
PF3D7_1450100	Signal recognition particle 54 kDa protein	55.94		0		0	0	0	11000	0.407407
PF3D7_0915400	Probable ATP-dependent 6-phosphofructokinase	159.35		0		0	0	0	11000	0.407407
PF3D7_1338200	60S ribosomal protein L6-2, putative	25.52		0		0	0	0	13000	0.481481
PF3D7_0423300	Uncharacterized protein (6)	58.31		0		0	0	0	13000	0.481481
PF3D7_0717500	Calcium-dependent protein kinase 4	60.74		0		0	0	0	13000	0.481481
PF3D7_1358800	40S ribosomal protein S15	17.24		0		0	0	0	14000	0.518519
PF3D7_1211400	Heat shock protein DNAJ homologue Pfj4	28.04		0		0	0	0	15000	0.555556
PF3D7_0910400	Selenide water dikinase, putative	140.23		0		0	0	0	15000	0.555556
PF3D7_0321400	Protein kinase, putative	37.99		0		0	0	0	20000	0.740741
PF3D7_1118500	Nucleolar protein 56, putative	69.35		0		0	0	0	21000	0.777778
PF3D7_0307200	60S ribosomal protein L7, putative	30.5		0		0	0	0	22000	0.814815
PF3D7_1458300	Uncharacterized protein (31)	183.43		0		0	0	0	25000	0.925926
PF3D7_0312400	Glycogen synthase kinase 3	51.58		0		0	0	0	27000	1
PF3D7_0304200	EH domain-containing protein	62.26		0		0	0	0	29000	1.07407
PF3D7_0113000	Glutamic acid-rich protein	79.75		0		0	0	0	29000	1.07407
PF3D7_0903900	60S ribosomal protein L32	15.52		0		0	0	0	30000	1.11111
PF3D7_1343000	Phosphoethanolamine N-methyltransferase	31.02		0		0	0	0	31000	1.14815
PF3D7_1228100	Leucine-rich repeat protein	52.85		0		0	0	0	32000	1.18519
PF3D7_1450000	Serine/threonine protein kinase, putative	43.75		0		0	0	0	33000	1.22222
PF3D7_1003500	40S ribosomal protein S20e, putative	13.5		0		0	0	0	45000	1.66667
PF3D7_0812400	Importin subunit alpha	61.12		0		0	0	0	46000	1.7037
PF3D7_0317600	40S ribosomal protein S11, putative	18.75		0		0	0	0	46000	1.7037
PF3D7_0614500	60S ribosomal protein L19	21.57		0		0	0	0	50000	1.85185
PF3D7_0407800	Uncharacterized protein (5)	229.98		0		0	0	0	59000	2.18519
PF3D7_0108300	Uncharacterized protein (1)	254.83		0		0	0	0	66000	2.44444
PF3D7_1037500	Dynamin-like protein	81.47		0		0	0	0	78000	2.88889
Proteins identified in the untagged control
PROTID	ANNOTATION	Mol. WT	Untagged_ BR1	Untagged_ BR2	Untagged_ BR3	Sum intensity (WT biorep#1)	Sum intensity (WT biorep#2)	Sum intensity (mut. biorep#1)	Sum intensity (mut. biorep#2)
PF3D7_0320900	Histone H2A	16.44	NF	370000	200000	390000	1400000	63000	310000
PF3D7_0402000	Uncharacterized protein (4)	49.71	NF	230000	300000	820000	NF	NF	24000
PF3D7_1357000	Elongation factor 1-alpha	48.93	890000	250000	210000	32000000	25000000	1400000	3600000
PF3D7_1462800	Glyceraldehyde-3-phosphate dehydrogenase	36.61	210000	36000	47000	2300000	15000000	110000	630000
PA3:F8F3D7_1036900		#N/A	100000
PF3D7_1324900	L-lactate dehydrogenase	34.09	69000	58000	3800
PF3D7_0831700	Heat shock protein 70 (b)	75.01	59000	29000	37000	3900000	660000	500000	340000
PF3D7_0516200	40S ribosomal protein S11	16.07	59000
PF3D7_0818900	Heat shock protein 70 (a)	73.87	47000	40000	52000	3900000	1800000	240000	1000000
PGK	Phosphoglycerate kinase	45.4	47000			110000	NF	NF	3100
PF3D7_0917900	Heat shock protein 70 (c)	72.34	36000		5400	580000	NF	54000	59000
PF3D7_1015900	Enolase	48.65	30000	22000	7200	100000	NF	250000	61000
PF3D7_1408600	40S ribosomal protein S8	25.04	28000			430000	84000	28000	120000
PF3D7_0813300	Uncharacterized protein	36.23	28000
PF3D7_0516900	60S ribosomal protein L2	27.98	27000	8200		110000	57000	21000	82000
PF3D7_1110400	RNA-binding protein, putative	#N/A	16000
PF3D7_0708400	Heat shock protein 90	86.11	9400	27000	22000	2200000	2200000	130000	270000
PF3D7_0818200	14-3-3 protein	30.17	9200			1000000	580000
PF3D7_0814200	DNA/RNA-binding protein Alba 1	27.24	6400			47000	27000
PF3D7_1426000	60S ribosomal protein L21	18.78	3500					NF	12000
PF3D7_0826700	Receptor for activated c kinase	35.66	0	5400		920000	380000	9200	60000
PF3D7_0608800	Ornithine aminotransferase	46.03	0	8700	9300	610000	530000	NF	96000
PF3D7_1105100	Histone H2B	13.12	0	160000	73000	450000	NF	57000	410000
PFE0165w	Cofilin/actin-depolymerizing factor homolog 1	13.73	0	2100		52000	NF
PF3D7_1464500	Uncharacterized protein	35.08	0		9300000
PF3D7_0806300	Ferlin, putative	197.51	0		91000
PF3D7_0707200	Haloacid dehalogenase-like hydrolase, putative	36.47	0		15000
PF3D7_1330800	RNA-binding protein, putative	388.58	0		3700
PF3D7_0821700	60S ribosomal protein L22, putative	69.35	0	2300
	victoria (Jellyfish)	26.87
	Ig heavy chain V-III region A4 OS=Mus musculus PE=1 SV=1	12.67		380000	690000	7600000	2400000	290000	740000
Igh-6	Ig mu chain C region secreted form OS=Mus musculus GN=Igh-6 PE=1 SV=2	49.94				13000000	3400000	1100000	2400000
	Ig kappa chain V-II region 26-10 OS=Mus musculus PE=1 SV=1	12.27		1800000	3800000	17000000	8000000	810000	4500000
	Ig gamma-3 chain C region OS=Mus musculus PE=1 SV=2	43.9		10000000	16000000	55000000	14000000	5500000	21000000
	Ig kappa chain C region OS=Mus musculus PE=1 SV=1	11.77		2100000000	1800000000	8900000000	130000000	1200000000	3700000000
Ighg1	Ig gamma-1 chain C region, membrane-bound form OS=Mus musculus GN=Ighg1 PE=1 SV=2	43.36				15000000000	830000000	5900000000	13000000000
PF3D7_1105000	Histone H4	11.45		88000	21000	330000	NF	130000	330000
PF3D7_1126200	40S ribosomal protein S18, putative	17.88		11000		97000	NF	12000	43000
PF3D7_1019700	Uncharacterized protein	43.23		21000
PF3D7_0919100	DnaJ protein, putative	43.23		10000
	Streptavidin precursor - Streptomyces avidinii.	18.82		47000000	30000000
	immunoglobulin gamma-1 chain [Ovis aries]	51.53		1900000	1800000
PF3D7_1027300	Peroxiredoxin	43.9		150000	120000
PF3D7_0517300	Serine/arginine-rich splicing factor 1	37.8		38000	34000
PF3D7_1147200	Tubulin--tyrosine ligase, putative	44.58			18000
PF3D7_1140200	Uncharacterized protein	17.62			8200
PF3D7_1235700	ATP synthase subunit beta	58.36			2500			15000	35000
