## Supplementary Data 2 for "Artemisinin resistance mutations in *Pfcoronin* impede hemoglobin uptake"

### Sheet: Supplementary Data 2
TSupplementary Data 2: We immunoprecipitated WT (PikCoroninWT-smHA) and mutant (PikCoroninR100K/E107V-smHA) from young ring-stage parasites (32–40 h) using anti-HA antibodies. Co-purified proteins were identified by liquid chromatography with tandem mass spectrometry (LC-MS/MS), and protein abundance is shown by raw sum intensity data (columns D, F and I for WT; J, L and N for mutant). We include…
PROTID	ANNOTATION	Mol. Wt	Sum intensity (WT biorep#1)	Normalized to Coronin (WT biorep#1)	Sum intensity (WT biorep#2)	Normalized to Coronin (WT biorep#2)	Sum intensity (WT biorep#3)	Normalized to Coronin (WT biorep#3)	Sum intensity (mut. biorep#1)	Normalized to Coronin (mut. biorep#1)	Sum intensity (mut. biorep#2)	Normalized to Coronin (mut. biorep#2)	Sum intensity (mut. biorep#3)	Normalized to Coronin (mut. biorep#3)
PF3D7_1246200	Actin-1	41.84	17000000	170	11000000	180.328	31000000	206.667	3700000	217.647	7400000	168.182	1200000	57.1429
PF3D7_1251200	Coronin	68.97	10000000	100	6100000	100	15000000	100	1700000	100	4400000	100	2100000	100
PF3D7_1468700	Eukaryotic initiation factor 4A	45.28	3700000	37	4100000	67.2131	13000000	86.6667	660000	38.8235	1900000	43.1818	550000	26.1905
PF3D7_1412500	Actin II	42.58	2000000	20	1400000	22.9508	7200000	48	440000	25.8824	970000	22.0455	220000	10.4762
PF3D7_1465900	40S ribosomal protein S3	24.65	1900000	19	3400000	55.7377	2800000	18.6667	130000	7.64706	330000	7.5	110000	5.2381
PF3D7_1117700	GTP-binding nuclear protein	24.86	1100000	11	590000	9.67213	4800000	32	210000	12.3529	500000	11.3636	140000	6.66667
PF3D7_1008700	Tubulin beta chain	49.72	1000000	10	820000	13.4426	3400000	22.6667	130000	7.64706	550000	12.5	41000	1.95238
PF13_0233	Myosin-A	92.22	890000	8.9	840000	13.7705	810000	5.4	91000	5.35294	240000	5.45455		0
PF3D7_0108300	Uncharacterized protein	254.83	770000	7.7	660000	10.8197	10000	0.0666667		0	340000	7.72727		0
PF3D7_0525100	Acyl-CoA synthetase	76.8	750000	7.5	680000	11.1475	1500000	10	210000	12.3529	420000	9.54545	12000	0.571429
PF3D7_1211800	Polyubiquitin	42.8	740000	7.4	470000	7.70492	3300000	22	230000	13.5294	350000	7.95455		0
PF3D7_1451100	Elongation factor 2	93.46	660000	6.6	960000	15.7377	2000000	13.3333	130000	7.64706	310000	7.04545		0
PF3D7_0903700	Tubulin alpha chain	50.26	660000	6.6	440000	7.21311	1800000	12	46000	2.70588	300000	6.81818	25000	1.19048
PF3D7_0209800	ATP-dependent RNA helicase UAP56	52.19	570000	5.7	680000	11.1475	1900000	12.6667	26000	1.52941	320000	7.27273	18000	0.857143
PF3D7_0416800	Small GTP-binding protein sar1	22.01	490000	4.9	440000	7.21311	1000000	6.66667	47000	2.76471	240000	5.45455	29000	1.38095
PF3D7_1008400	26S protease regulatory subunit 4, putative	49.81	440000	4.4	430000	7.04918	1000000	6.66667	140000	8.23529	240000	5.45455	16000	0.761905
PF3D7_1409400	Uncharacterized protein	14.86	440000	4.4	150000	2.45902		0	52000	3.05882		0		0
PF3D7_1338300	Elongation factor 1-gamma, putative	47.75	430000	4.3	440000	7.21311	1200000	8	80000	4.70588	190000	4.31818		0
PF3D7_1361800	Uncharacterized protein	290.84	430000	4.3	410000	6.72131	710000	4.73333	26000	1.52941	140000	3.18182		0
PF3D7_1343000	Phosphoethanolamine N-methyltransferase	31.02	430000	4.3	350000	5.7377	230000	1.53333	72000	4.23529	170000	3.86364	190000	9.04762
PF3D7_1224300	Polyadenylate-binding protein	97.17	420000	4.2	500000	8.19672	2500000	16.6667	90000	5.29412	260000	5.90909		0
PF3D7_0903200	Ras-related protein RAB7	23.77	400000	4	230000	3.77049	270000	1.8	64000	3.76471	170000	3.86364		0
PF3D7_0822900	Uncharacterized protein	138.16	360000	3.6	350000	5.7377	2000000	13.3333	74000	4.35294	230000	5.22727	37000	1.7619
PF3D7_0414900	Armadillo-domain containing rhoptry protein	30.8	350000	3.5	660000	10.8197	1600000	10.6667	76000	4.47059	240000	5.45455		0
PF3D7_1223100	cAMP-dependent protein kinase regulatory subunit	50.8	350000	3.5	170000	2.78689	1000000	6.66667	66000	3.88235	110000	2.5	60000	2.85714
PF3D7_0608700	T-complex protein 1 subunit zeta	61.49	340000	3.4	240000	3.93443	270000	1.8	24000	1.41176	110000	2.5		0
PF3D7_1414800	Small nuclear ribonucleoprotein-associated protein B, putative	63.89	330000	3.3		0		0		0		0		0
PF3D7_0423500	Glideosome associated protein with multiple membrane spans 2	42.59	310000	3.1	630000	10.3279	560000	3.73333	550000	32.3529	67000	1.52273	25000	1.19048
PF3D7_0422400	40S ribosomal protein S19	19.71	310000	3.1	290000	4.7541	640000	4.26667	36000	2.11765	170000	3.86364	21000	1
PF3D7_1347500	DNA/RNA-binding protein Alba 4	42.13	310000	3.1	190000	3.11475	330000	2.2	17000	1	84000	1.90909		0
PF3D7_0922200	S-adenosylmethionine synthase	44.82	290000	2.9	390000	6.39344	1500000	10	250000	14.7059	340000	7.72727	430000	20.4762
CPK1	Calcium-dependent protein kinase 1	60.76	290000	2.9	280000	4.59016	460000	3.06667	22000	1.29412	130000	2.95455		0
PF3D7_1003600	Inner membrane complex protein 1c, putative	32.63	290000	2.9	120000	1.96721	210000	1.4	14000	0.823529	270000	6.13636		0
ARF1	ADP-ribosylation factor 1	20.9	280000	2.8	530000	8.68852	1000000	6.66667	16000	0.941176	160000	3.63636		0
PF3D7_0523000	Multidrug resistance protein 1	162.15	270000	2.7	140000	2.29508	470000	3.13333	20000	1.17647	100000	2.27273		0
PF3D7_0722400	Obg-like ATPase 1	45.14	270000	2.7	95000	1.55738	260000	1.73333	21000	1.23529	81000	1.84091		0
PF3D7_0626800	Pyruvate kinase	55.63	260000	2.6	370000	6.06557	420000	2.8	20000	1.17647	94000	2.13636		0
PF3D7_0214000	T-complex protein 1 subunit theta	60.92	260000	2.6	200000	3.27869	300000	2		0	70000	1.59091		0
PF3D7_0515700	Glideosome-associated protein 40, putative	51.77	260000	2.6	170000	2.78689		0	43000	2.52941	120000	2.72727		0
PFE1050w	Adenosylhomocysteinase	53.8	260000	2.6	130000	2.13115	1000000	6.66667	100000	5.88235	190000	4.31818	28000	1.33333
PF3D7_0726500	Ubiquitin carboxyl-terminal hydrolase, putative	162.56	260000	2.6		0		0		0	1800	0.0409091		0
PF3D7_1212700	Eukaryotic translation initiation factor 3 subunit A	165.96	240000	2.4	210000	3.44262	400000	2.66667	65000	3.82353	190000	4.31818		0
PF3D7_1130200	60S acidic ribosomal protein P0	34.95	240000	2.4	180000	2.95082	410000	2.73333	34000	2	100000	2.27273		0
PF3D7_1011800	PRE-binding protein	131.55	230000	2.3	200000	3.27869	1400000	9.33333	100000	5.88235	110000	2.5		0
PF3D7_0807300	Ras-related protein Rab-18	23.15	230000	2.3	180000	2.95082	820000	5.46667	10000	0.588235	160000	3.63636		0
PF3D7_1424100	60S ribosomal protein L5, putative	33.98	230000	2.3	130000	2.13115	230000	1.53333		0	96000	2.18182		0
PF3D7_1231100	Ras-related protein Rab-2	24.41	230000	2.3	110000	1.80328	720000	4.8	75000	4.41176	120000	2.72727		0
PF3D7_1130400	26S protease regulatory subunit 6A, putative	49.51	220000	2.2	150000	2.45902	300000	2	58000	3.41176	79000	1.79545		0
PF3D7_1248900	26S protease regulatory subunit 8, putative	49.51	220000	2.2	150000	2.45902	110000	0.733333	27000	1.58824	72000	1.63636		0
PF3D7_1439800	Vesicle-associated membrane protein, putative	27.67	220000	2.2	75000	1.22951	210000	1.4	13000	0.764706	65000	1.47727		0
PF3D7_1331800	60S ribosomal protein L23, putative	14.98	220000	2.2	72000	1.18033	230000	1.53333	9300	0.547059	130000	2.95455	26000	1.2381
PF3D7_0525800	Inner membrane complex protein 1g, putative	29.75	200000	2	140000	2.29508		0		0	60000	1.36364		0
PF3D7_1124600	Ethanolamine kinase	49.88	190000	1.9	170000	2.78689	270000	1.8		0	73000	1.65909		0
PF3D7_0709700	Lysophospholipase, putative	132.6	190000	1.9	140000	2.29508		0		0	74000	1.68182		0
PF3D7_1019900	Autophagy-related protein	14.64	180000	1.8	82000	1.34426	14000	0.0933333		0	36000	0.818182		0
PF3D7_1107300	Polyadenylate-binding protein-interacting protein 1, putative	60	180000	1.8	53000	0.868852		0		0		0		0
PF3D7_0308900	Splicing factor 3B subunit 1, putative	35.36	180000	1.8		0		0	1300	0.0764706	2700	0.0613636		0
PF3D7_0606900	Glutaredoxin-like protein	26.02	170000	1.7	8100	0.132787	4400	0.0293333		0		0		0
PF3D7_0607000	Translation initiation factor IF-2, putative	20.28	170000	1.7		0		0		0		0		0
PF3D7_1352500	Thioredoxin-related protein, putative	23.97	160000	1.6	190000	3.11475	460000	3.06667	57000	3.35294	100000	2.27273		0
PF3D7_1105400	40S ribosomal protein S4	29.75	160000	1.6	190000	3.11475	220000	1.46667		0		0		0
PF3D7_1311500	26S protease regulatory subunit 7, putative	46.81	160000	1.6	53000	0.868852	180000	1.2	28000	1.64706	29000	0.659091		0
PF3D7_0306800	T-complex protein 1 subunit beta	59.16	150000	1.5	33000	0.540984	110000	0.733333		0	18000	0.409091		0
PF3D7_1447000	40S ribosomal protein S5	29.94	150000	1.5		0	270000	1.8		0	39000	0.886364		0
PF14_0159	Protein SEY1 homolog	110.54	140000	1.4	190000	3.11475	180000	1.2	19000	1.11765	15000	0.340909		0
PF3D7_0524000	Karyopherin beta	127.27	140000	1.4	180000	2.95082	220000	1.46667	190000	11.1765	36000	0.818182		0
PF3D7_1306400	26S protease regulatory subunit 10B, putative	44.65	140000	1.4	120000	1.96721	300000	2	13000	0.764706	54000	1.22727		0
PF3D7_1026800	40S ribosomal protein SA	29.84	140000	1.4	60000	0.983607	170000	1.13333	16000	0.941176	18000	0.409091		0
PF3D7_1012900	Autophagy-related protein 18, putative	43.49	130000	1.3	270000	4.42623	340000	2.26667		0	48000	1.09091		0
PF3D7_0517700	Eukaryotic translation initiation factor 3 subunit B	84	130000	1.3	100000	1.63934	320000	2.13333	38000	2.23529	140000	3.18182	16000	0.761905
PF3D7_1431700	60S ribosomal protein L14, putative	19.28	130000	1.3	87000	1.42623	180000	1.2	81000	4.76471	65000	1.47727		0
PF3D7_0619400	Cell division cycle protein 48 homologue,putative	92.33	130000	1.3	85000	1.39344	110000	0.733333	34000	2	61000	1.38636		0
PF3D7_0708800	Heat shock protein 110	34.09	130000	1.3	35000	0.57377		0	31000	1.82353	81000	1.84091		0
PF3D7_1317800	40S ribosomal protein S19	16.75	130000	1.3		0	84000	0.56		0		0		0
PF3D7_1017500	Uncharacterized protein	27.67	100000	1	100000	1.63934		0	5700	0.335294	59000	1.34091		0
PF3D7_0109000	Photosensitized INA-labeled protein PHIL1,putative	25.46	100000	1	96000	1.57377	160000	1.06667		0	51000	1.15909		0
PF3D7_0915400	Probable ATP-dependent 6-phosphofructokinase	159.35	100000	1	9500	0.155738		0	3900	0.229412	3000	0.0681818		0
PF3D7_1027800	60S ribosomal protein L3	44.19	97000	0.97	49000	0.803279	49000	0.326667	12000	0.705882	58000	1.31818		0
PF3D7_1129000	Spermidine synthase	36.57	96000	0.96	170000	2.78689	390000	2.6	16000	0.941176	47000	1.06818		0
PF3D7_1229500	T-complex protein 1 subunit gamma	60.62	95000	0.95	50000	0.819672	120000	0.8		0	15000	0.340909		0
PF3D7_1429800	Coatamer beta subunit, putative	159.87	94000	0.94	53000	0.868852	360000	2.4	1900	0.111765	62000	1.40909		0
PF3D7_1136500.2	Casein kinase 1	37.76	90000	0.9	50000	0.819672	110000	0.733333		0	39000	0.886364		0
PF3D7_0627500	Protein DJ-1	20.28	89000	0.89	64000	1.04918	99000	0.66		0	70000	1.59091		0
PF3D7_1206200	Eukaryotic translation initiation factor 3 subunit C	115.94	88000	0.88	88000	1.44262	640000	4.26667		0	120000	2.72727		0
PF3D7_1414300	60S ribosomal protein L10, putative	25.2	88000	0.88	79000	1.29508	180000	1.2	5700	0.335294	25000	0.568182		0
PF3D7_1132200	T-complex protein 1 subunit alpha	60.22	86000	0.86	85000	1.39344	23000	0.153333		0	120000	2.72727		0
PF3D7_1406800	Glideosome associated protein with multiple membrane spans 3	26.02	85000	0.85	46000	0.754098		0		0	46000	1.04545		0
PFD0985w	AP2/ERF domain-containing protein PFD0985w	399.92	82000	0.82		0	62000	0.413333	29000	1.70588	18000	0.409091		0
PF3D7_0316800	40S ribosomal protein S15A, putative	14.86	81000	0.81	160000	2.62295	290000	1.93333	22000	1.29412	33000	0.75		0
PF3D7_0815600	Eukaryotic translation initiation factor 3 subunit G	92.03	80000	0.8	49000	0.803279		0	51000	3	20000	0.454545		0
PF3D7_1468100	Uncharacterized protein	295.65	77000	0.77	29000	0.47541	18000	0.12	2800	0.164706	41000	0.931818		0
PF3D7_1310700	RNA-binding protein, putative	16.52	75000	0.75	98000	1.60656	100000	0.666667		0	29000	0.659091		0
PF3D7_1357800	T-complex protein 1 subunit delta	39.86	73000	0.73	22000	0.360656		0	7200	0.423529	11000	0.25		0
PF3D7_1238800	Acyl-CoA synthetase	92.03	72000	0.72	110000	1.80328	47000	0.313333		0	39000	0.886364		0
PF3D7_1017900	26S proteasome regulatory subunit p55, putative	23.15	72000	0.72	59000	0.967213		0		0	26000	0.590909		0
PF3D7_1427900	Uncharacterized protein	372.94	72000	0.72	30000	0.491803		0		0		0		0
PF3D7_1349200	Glutamate--tRNA ligase, putative	101.35	64000	0.64	93000	1.52459	360000	2.4	30000	1.76471	27000	0.613636		0
PF3D7_0320800	ATP-dependent RNA helicase DDX6	25.46	60000	0.6	19000	0.311475		0		0	23000	0.522727		0
PF3D7_1138500	Protein phosphatase PPM2	105.34	60000	0.6	18000	0.295082	75000	0.5		0	15000	0.340909		0
PF3D7_1453700	Co-chaperone p23	30.47	60000	0.6	7500	0.122951	23000	0.153333		0		0		0
PF3D7_0416300	DNA helicase MCM9, putative	171.21	59000	0.59		0		0	34000	2		0		0
PF3D7_1241700	Replication factor C subunit 4, putative	37.61	58000	0.58	53000	0.868852	180000	1.2		0	30000	0.681818		0
PF3D7_1423300	Serine/threonine-protein phosphatase	112.51	55000	0.55		0	150000	1		0	12000	0.272727		0
PF3D7_0304200	EH domain-containing protein	59.54	54000	0.54	28000	0.459016		0		0	12000	0.272727		0
PF3D7_0202000	Knob-associated histidine-rich protein	71.26	53000	0.53		0	2000000	13.3333		0		0		0
PF3D7_0606700	Coatomer alpha subunit, putative	176.83	52000	0.52	52000	0.852459	400000	2.66667	26000	1.52941	28000	0.636364		0
PF3D7_0214100	Protein transport protein SEC31	27.24	51000	0.51	27000	0.442623		0	2900	0.170588	13000	0.295455		0
PF3D7_0905900	Coatomer subunit beta	118.17	50000	0.5	32000	0.52459	39000	0.26		0	23000	0.522727		0
PF3D7_0302900	Exportin-1, putative	147.84	50000	0.5	11000	0.180328	24000	0.16	4200	0.247059	26000	0.590909		0
PF3D7_1330400.1	ER lumen protein retaining receptor 1, putative	32.78	48000	0.48	28000	0.459016	41000	0.273333	15000	0.882353	16000	0.363636		0
PF3D7_0413600	26S protease regulatory subunit 6B, putative	44.64	47000	0.47	160000	2.62295	320000	2.13333		0	27000	0.613636		0
PF3D7_1341200	60S ribosomal protein L18a	21.73	47000	0.47	23000	0.377049	240000	1.6		0	26000	0.590909		0
PF3D7_0219600	Replication factor C subunit 1	104.12	46000	0.46	61000	1	130000	0.866667		0	7400	0.168182		0
PF3D7_1463200	Replication factor C subunit 3, putative	39.21	46000	0.46	50000	0.819672	150000	1		0	34000	0.772727		0
PF3D7_1004000	60S ribosomal protein L13, putative	23.74	45000	0.45	27000	0.442623	160000	1.06667	6200	0.364706	26000	0.590909		0
PF3D7_0919000	Nucleosome assembly protein	104.1	44000	0.44	38000	0.622951		0		0		0		0
PF3D7_0102900	Aspartate--tRNA ligase	73.4	44000	0.44	15000	0.245902		0		0		0		0
PF3D7_0806800	Vacuolar proton translocating ATPase subunit A,putative	122.92	42000	0.42	66000	1.08197	35000	0.233333	9400	0.552941	8400	0.190909		0
PF3D7_0812400	Importin subunit alpha	61.12	42000	0.42	18000	0.295082	180000	1.2		0	22000	0.5		0
PF3D7_1108400	Casein kinase 2, alpha subunit	42.33	42000	0.42	3700	0.0606557		0	7400	0.435294	12000	0.272727		0
PF3D7_1219100	Clathrin heavy chain	232.8	41000	0.41	120000	1.96721	180000	1.2		0	15000	0.340909		0
PF3D7_0813900	40S ribosomal protein S16, putative	16.28	41000	0.41	45000	0.737705	200000	1.33333		0	38000	0.863636		0
MAL3P7.35	40S ribosomal protein S3a	30.03	41000	0.41		0	270000	1.8	10000	0.588235	65000	1.47727		0
PF3D7_1222300	Endoplasmin, putative	94.96	40000	0.4	30000	0.491803	39000	0.26		0	9400	0.213636		0
PF3D7_0810800	Hydroxymethyldihydropterin pyrophosphokinase-dihydropteroate synthase	83.32	39000	0.39	35000	0.57377	13000	0.0866667		0	22000	0.5		0
PF3D7_1331700	Glutamine--tRNA ligase, putative	108.46	38000	0.38	38000	0.622951	87000	0.58	19000	1.11765	37000	0.840909		0
PF3D7_0500800	Mature parasite-iected erythrocyte surface antigen	168.19	38000	0.38	30000	0.491803		0	15000	0.882353	16000	0.363636		0
PF3D7_1246800	Signal recognition particle receptor, beta subunit	51.6	38000	0.38		0		0		0	20000	0.454545		0
PF3D7_0205900	26S proteasome regulatory subunit RPN1,putative	31.02	37000	0.37		0		0	35000	2.05882	20000	0.454545		0
PF3D7_0501600	Rhoptry-associated protein 2	46.71	37000	0.37		0		0		0		0		0
PF3D7_1419700	Uncharacterized protein	59.66	36000	0.36	69000	1.13115		0	120000	7.05882	31000	0.704545		0
MAL3P3.6	T-complex protein 1 subunit eta	59.54	35000	0.35	53000	0.868852	210000	1.4	13000	0.764706	4700	0.106818		0
PF3D7_1225800	Ubiquitin-activating enzyme E1	19.3	35000	0.35	8200	0.134426		0		0		0		0
PF3D7_1447900	Multidrug resistance protein 2	118.94	34000	0.34	53000	0.868852	97000	0.646667		0		0		0
PF3D7_0706500	Uncharacterized protein	196.45	32000	0.32	33000	0.540984	64000	0.426667		0	47000	1.06818		0
PF3D7_0904800	Replication protein A1, small	56.2	31000	0.31	54000	0.885246	97000	0.646667	4400	0.258824	40000	0.909091		0
PF3D7_0730400	Uncharacterized protein	32.99	31000	0.31		0		0		0		0		0
PF3D7_1446600	Centrin-2	19.3	30000	0.3	9400	0.154098	110000	0.733333		0		0		0
PF3D7_0921000.1	Ubiquitin-conjugating enzyme, putative	34.11	29000	0.29	28000	0.459016		0		0	15000	0.340909		0
PF3D7_1410600	Eukaryotic translation initiation factor 2 subunit gamma, putative	67.58	29000	0.29	26000	0.42623		0		0		0		0
PF3D7_1316600	Choline-phosphate cytidylyltransferase	55.48	29000	0.29	20000	0.327869		0	32000	1.88235	29000	0.659091		0
PF3D7_0730300	Transcription factor with AP2 domain(S)	155.04	29000	0.29	13000	0.213115	140000	0.933333		0	2400	0.0545455		0
PF3D7_1106000	RuvB-like helicase	105.34	29000	0.29	10000	0.163934		0		0	15000	0.340909		0
PF3D7_0517400	FACT complex subunit SPT16, putative	132.6	28000	0.28	22000	0.360656		0	2800	0.164706		0		0
PF3D7_1125800	Kelch protein, putative	67.58	28000	0.28	20000	0.327869	63000	0.42		0	24000	0.545455		0
PF3D7_0728000	Eukaryotic translation initiation factor 2 subunit alpha, putative	37.8	28000	0.28		0	98000	0.653333		0		0		0
PF3D7_1145400	Dynamin-like protein	96.31	27000	0.27	39000	0.639344	99000	0.66		0	20000	0.454545		0
PF3D7_1351400	60S ribosomal protein L17, putative	23.4	27000	0.27	14000	0.229508	140000	0.933333		0	130000	2.95455		0
PF3D7_1402300	26S proteasome regulatory subunit RPN6	78.33	26000	0.26	13000	0.213115	110000	0.733333		0	7100	0.161364		0
PF3D7_0522600	Inner membrane complex protein	25.52	26000	0.26		0		0		0		0		0
PF3D7_1203900	Ubiquitin-conjugating enzyme E2	34.94	25000	0.25	28000	0.459016		0		0	20000	0.454545		0
PF3D7_0507600	Cell differentiation protein, putative	73.38	25000	0.25	17000	0.278689	27000	0.18	8800	0.517647	7900	0.179545		0
PF3D7_1445900	ATP-dependent RNA helicase DDX5, putative	30.17	23000	0.23	56000	0.918033		0		0	7100	0.161364		0
PF3D7_1437900	HSP40, subfamily A, putative	48.44	23000	0.23	28000	0.459016	160000	1.06667	11000	0.647059	13000	0.295455	10000	0.47619
PF3D7_1118500	Nucleolar protein 56, putative	69.35	23000	0.23	14000	0.229508		0		0		0		0
PF3D7_0528100	AP complex subunit beta	106.09	23000	0.23		0	79000	0.526667		0	28000	0.636364		0
PF3D7_1332200		30.47	22000	0.22	99000	1.62295		0	4800	0.282353	13000	0.295455		0
PF3D7_1145100	Coatomer subunit gamma	124.29	22000	0.22		0	90000	0.6		0		0		0
PF3D7_0303000	N-ethylmaleimide-sensitive fusion protein	37.76	21000	0.21	40000	0.655738		0		0	4600	0.104545		0
PF3D7_0613900	Myosin E, putative	254.92	21000	0.21	32000	0.52459	240000	1.6	2400	0.141176	16000	0.363636		0
PF3D7_1033400	Haloacid dehalogenase-like hydrolase	32.82	21000	0.21	13000	0.213115	73000	0.486667		0	18000	0.409091		0
PF3D7_0621900	Signal recognition particle subunit SRP68,putative	92.39	21000	0.21	4700	0.0770492	45000	0.3		0	2300	0.0522727		0
PF3D7_1034900	Methionine--tRNA ligase	104.1	21000	0.21		0	160000	1.06667		0	10000	0.227273		0
PF3D7_1033700	Bromodomain protein 1	55.9	20000	0.2	14000	0.229508	190000	1.26667	14000	0.823529	20000	0.454545		0
pdx1	Pyridoxal 5'-phosphate synthase subunit Pdx1	32.99	20000	0.2	7400	0.121311	26000	0.173333		0	4900	0.111364		0
PF3D7_1226600	Proliferating cell nuclear antigen	98.41	20000	0.2		0		0		0	6600	0.15		0
PF3D7_0307200	60S ribosomal protein L7, putative	30.5	19000	0.19	32000	0.52459	130000	0.866667		0	11000	0.25		0
PF3D7_1136300	Tudor staphylococcal nuclease	46.59	19000	0.19	11000	0.180328		0		0		0		0
PF3D7_1305300	Uncharacterized protein	11.45	19000	0.19	4400	0.0721311		0		0	12000	0.272727		0
PF3D7_1338100	26S proteasome regulatory subunit RPN3,putative	59.03	18000	0.18	29000	0.47541		0	7000	0.411765	9300	0.211364		0
PF3D7_0815200	Importin beta, putative	55.53	18000	0.18	17000	0.278689		0		0	8400	0.190909		0
PF3D7_1461400	Uncharacterized protein	36.94	18000	0.18		0	97000	0.646667		0		0		0
PF3D7_1307300	ATP-dependent RNA helicase DBP6, putative	49.12	18000	0.18		0		0		0		0		0
PF3D7_0528200	Eukaryotic translation initiation factor 3 subunit E	68.53	17000	0.17	51000	0.836066		0		0	12000	0.272727		0
PF3D7_1361100	Protein transport protein Sec24A	159.01	17000	0.17	14000	0.229508		0		0	10000	0.227273		0
PF3D7_1111100	Replication factor C subunit 5, putative	33.58	17000	0.17	11000	0.180328		0		0		0		0
PF3D7_1414000	26S proteasome regulatory subunit RPN13,putative	256.78	17000	0.17		0		0		0		0		0
PF3D7_1342000	40S ribosomal protein S6	35.36	16000	0.16	22000	0.360656	140000	0.933333	8800	0.517647	6800	0.154545		0
PF3D7_0612100	Eukaryotic translation initiation factor 3 subunit L	78.08	16000	0.16		0	21000	0.14		0		0		0
PF3D7_0212900	Leu/Phe-tRNA protein transferase, putative	23.62	16000	0.16		0		0		0		0		0
PF3D7_1323700	Glideosome associated protein with multiple membrane spans 1	33.96	15000	0.15	31000	0.508197	33000	0.22		0	7000	0.159091		0
PF3D7_1238100	Calcyclin binding protein, putative	49.75	15000	0.15	4700	0.0770492		0		0		0		0
PF3D7_0803700	Tubulin gamma chain	106.09	14000	0.14	15000	0.245902		0		0	15000	0.340909		0
PF3D7_1365700	SNARE associated Golgi protein, putative	46.99	14000	0.14		0	38000	0.253333		0		0		0
PF3D7_1012600	GMP synthase [glutamine-hydrolyzing]	133.58	14000	0.14		0		0		0		0		0
PF3D7_1037500	Dynamin-like protein	12.27	13000	0.13	15000	0.245902		0		0	7900	0.179545		0
PF3D7_0930300	Merozoite surface protein 1	195.6	12000	0.12	100000	1.63934	84000	0.56		0		0		0
PF3D7_0212300	Peptide chain release factor subunit 1,putative	16	11000	0.11	11000	0.180328		0		0		0		0
PF3D7_0932800	Uncharacterized protein	56.2	11000	0.11		0		0		0		0		0
PF3D7_1358800	40S ribosomal protein S15	29.47	10000	0.1	4500	0.0737705		0		0		0		0
PF3D7_0113000	Glutamic acid-rich protein	79.75	10000	0.1		0	12000000	80		0		0	950000	45.2381
PF3D7_1142100	Uncharacterized protein	13.73	9000	0.09	13000	0.213115		0		0	13000	0.295455		0
PF3D7_0903600.1	Uncharacterized protein	138.2	8800	0.088		0		0		0		0		0
PF3D7_0310600.1	Eukaryotic translation initiation factor 3 subunit K	45.12	8500	0.085	6500	0.106557		0		0		0		0
PF3D7_1459400	Uncharacterized protein	40.04	7800	0.078		0		0		0	4400	0.1		0
PF3D7_1127600	CRAL/TRIO domain-containing protein, putative	34.94	7100	0.071	5000	0.0819672	8200	0.0546667		0		0		0
PF14_0324	STI1-like protein	66.02	6800	0.068	4300	0.0704918		0		0		0		0
PF3D7_1123900	Splicing factor, putative	28.02	6300	0.063	6800	0.111475		0	2000	0.117647	3800	0.0863636		0
PF3D7_1103700	Casein kinase II subunit beta	16.75	5300	0.053	7700	0.12623		0		0	5400	0.122727		0
PF3D7_0312400	Glycogen synthase kinase 3	51.58	5100	0.051	6300	0.103279	100000	0.666667		0	3800	0.0863636		0
PF3D7_1240600	Erythrocyte membrane protein 1, PfEMP1	258.26	5000	0.05		0		0		0		0		0
PF3D7_0312300	26S proteasome regulatory subunit RPN12,putative	16.73	4900	0.049		0		0		0		0		0
PF3D7_1466300	26S proteasome regulatory subunit RPN2,putative	63.07	4900	0.049		0		0		0		0		0
PF3D7_0507100	60S ribosomal protein L4	46.18	4700	0.047	9300	0.152459	340000	2.26667		0		0	22000	1.04762
PF3D7_0823300	Histone acetyltransferase GCN5	46.71	4600	0.046	4700	0.0770492		0		0	5000	0.113636		0
vapA	V-type proton ATPase catalytic subunit A	68.53	4600	0.046		0	110000	0.733333		0		0		0
PF3D7_0619500	Acyl-CoA synthetase	99.9	4500	0.045	9700	0.159016		0		0		0		0
PF3D7_1252100	Rhoptry neck protein 3	262.99	4400	0.044		0	140000	0.933333		0		0		0
PF3D7_0404300	Uncharacterized protein	52.31	4200	0.042		0		0		0		0		0
PF3D7_0413900	Ubiquitin carboxyl-terminal hydrolase	104.72	4100	0.041	3700	0.0606557		0		0		0		0
PF3D7_0422700	Eukaryotic initiation factor 4A-III, putative	44.77	3600	0.036	14000	0.229508	140000	0.933333		0		0		0
PF3D7_0703500	Erythrocyte membrane-associated antigen	264.75	3200	0.032	4500	0.0737705	20000	0.133333		0	4600	0.104545		0
PF3D7_1407100	rRNA 2'-O-methyltransferase fibrillarin,putative	58.36	3100	0.031	2900	0.047541		0		0		0		0
PF3D7_0413700	Lysine decarboxylase-like protein, putative	264.75	2900	0.029	9500	0.155738		0		0		0		0
PF3D7_0827900	Protein disulfide-isomerase	55.48	2700	0.027	4100	0.0672131		0		0		0		0
PF3D7_1414400	Serine/threonine-protein phosphatase	79.75	2600	0.026	2100	0.0344262		0		0	1600	0.0363636		0
PF3D7_1235600	Serine hydroxymethyltransferase	39	2500	0.025	12000	0.196721		0		0		0		0
PF3D7_0929400	High molecular weight rhoptry protein 2	162.56	2100	0.021	13000	0.213115		0		0		0		0
PF3D7_1320000	Golgi protein 1	75.82		0	150000	2.45902		0		0		0		0
PF3D7_0513800	Ras-related protein Rab-1A	23.84		0	90000	1.47541		0		0		0		0
PF3D7_0320300	T-complex protein 1 subunit epsilon	51.58		0	86000	1.40984		0		0		0		0
PF3D7_1204300	Eukaryotic translation initiation factor 5A	90.62		0	75000	1.22951		0		0	31000	0.704545		0
PF3D7_1463900	Uncharacterized protein	30.52		0	54000	0.885246		0		0		0		0
PF3D7_0106300	Calcium-transporting ATPase	139.33		0	52000	0.852459	94000	0.626667		0	56000	1.27273		0
PF3D7_1007900	Eukaryotic translation initiation factor 3 subunit D	63.07		0	52000	0.852459		0		0	23000	0.522727		0
PF3D7_1460700	60S ribosomal protein L27	16.73		0	48000	0.786885	98000	0.653333		0	17000	0.386364		0
PF3D7_1223400	Phospholipid-transporting ATPase, putative	30.5		0	47000	0.770492		0		0		0		0
PF3D7_1246400	Myosin A tail domain interacting protein	170.81		0	46000	0.754098		0		0		0		0
PF3D7_1338200	60S ribosomal protein L6-2, putative	25.52		0	38000	0.622951		0		0		0		0
PF3D7_0913200	Elongation factor 1-beta	32.01		0	36000	0.590164	380000	2.53333		0		0	200000	9.52381
PF3D7_0910100	Ran-binding protein, putative	139.09		0	31000	0.508197	87000	0.58	10000	0.588235	28000	0.636364		0
PF3D7_0920500	ADP-ribosylation factor, putative	139.33		0	27000	0.442623		0		0		0		0
PF3D7_1134800	Coatomer subunit delta	56.8		0	26000	0.42623	50000	0.333333	6700	0.394118		0		0
PF3D7_0916700	RNA-binding protein musashi, putative	45.12		0	25000	0.409836		0		0		0		0
PF3D7_1222700	Glideosome-associated protein 45	366.17		0	24000	0.393443		0		0		0		0
PF3D7_1455300	Uncharacterized protein	69.48		0	23000	0.377049	1800000	12		0		0		0
PF3D7_0706000	Importin-7, putative	112.29		0	20000	0.327869		0		0	21000	0.477273		0
PF3D7_1129200	26S proteasome regulatory subunit RPN7,putative	61.38		0	15000	0.245902		0		0		0		0
PF3D7_1237700	Uncharacterized protein	23.64		0	12000	0.196721	45000	0.3		0		0		0
PF3D7_0929200	RNA-binding protein, putative	163.8		0	12000	0.196721		0		0	11000	0.25		0
PF3D7_1236000	Vesicle transport v-SNARE protein VTI1,putative	26.35		0	10000	0.163934		0		0		0		0
PF3D7_1445100	Histidine--tRNA ligase, putative	77.76		0	9600	0.157377		0		0		0		0
PF3D7_1242800	Rab GDP dissociation inhibitor	90		0	8500	0.139344		0		0	6000	0.136364		0
PF3D7_0918300	Eukaryotic translation initiation factor 3 subunit F, putative	16.53		0	8300	0.136066		0		0	25000	0.568182		0
PF3D7_0903900	60S ribosomal protein L32	124.68		0	8300	0.136066		0		0		0		0
PF3D7_0512600	Ras-related protein Rab-1B	33.72		0	8200	0.134426		0		0		0		0
PF3D7_1444300	1-acyl-sn-glycerol-3-phosphate acyltransferase,putative	33.72		0	8100	0.132787		0		0		0		0
PF3D7_1120100	Phosphoglycerate mutase	23.84		0	5100	0.0836066		0		0		0		0
PF3D7_0720700	Phosphoinositide-binding protein, putative	258.26		0	3900	0.0639344	7400	0.0493333		0		0		0
PF3D7_1118400	Haloacid dehalogenase-like hydrolase, putative	17.11		0	3200	0.052459		0		0		0		0
PF3D7_0613500	AP-3 complex subunit beta, putative	325.12		0	2600	0.042623		0		0		0		0
PF3D7_1424400	60S ribosomal protein L7-3, putative	32.66		0		0	960000	6.4		0		0		0
PF3D7_0716800	Eukaryotic translation initiation factor 3 subunit I	37.26		0		0	670000	4.46667	16000	0.941176		0		0
PF3D7_0721000	Uncharacterized protein	420.15		0		0	440000	2.93333	120000	7.05882		0		0
PF3D7_1323100	60S ribosomal protein L6, putative	21.59		0		0	250000	1.66667		0	42000	0.954545	16000	0.761905
PF3D7_1360900.1	Polyadenylate-binding protein, putative	44.78		0		0	250000	1.66667		0		0		0
PF3D7_0403800	Alpha/beta hydrolase, putative	83.32		0		0	220000	1.46667		0		0		0
PF3D7_0918000	Glideosome-associated protein 50	44.58		0		0	200000	1.33333	2100	0.123529		0		0
PF3D7_1031200	MORN repeat-containing protein 1	41.42		0		0	200000	1.33333		0		0		0
PF3D7_0415900	Ribosomal protein L15	24.12		0		0	190000	1.26667		0		0		0
PF3D7_1441400	FACT complex subunit SSRP1	58.75		0		0	180000	1.2		0		0		0
PF3D7_0920800	Inosine-5'-monophosphate dehydrogenase	56.11		0		0	150000	1		0		0		0
PF3D7_0308300	Uncharacterized protein	38.92		0		0	130000	0.866667		0		0		0
PF3D7_1010600	Eukaryotic translation initiation factor 2 subunit beta, putative	25.31		0		0	110000	0.733333		0		0		0
PF3D7_0925700	Histone deacetylase	51.34		0		0	92000	0.613333		0		0		0
PF3D7_0823800	DnaJ protein, putative	76.63		0		0	90000	0.6	5900	0.347059		0		0
PF3D7_0423300	Uncharacterized protein	58.31		0		0	70000	0.466667		0		0		0
PF3D7_1142600	60S ribosomal protein L35ae, putative	16.26		0		0	64000	0.426667		0	60000	1.36364		0
PF3D7_0321400	Protein kinase, putative	37.99		0		0	54000	0.36		0		0		0
PF3D7_0418200	Eukaryotic translation initiation factor 3 subunit M	51		0		0	50000	0.333333		0		0		0
PF3D7_1019400	60S ribosomal protein L30e, putative	11.77		0		0	46000	0.306667		0		0		0
PF3D7_0923900	RNA-binding protein, putative	22.96		0		0	45000	0.3		0		0		0
PF3D7_1340700	Ras-related protein Rab-11B	25.92		0		0	42000	0.28		0		0		0
PF3D7_1006800	Single-strand telomeric DNA-binding protein GBP2, putative	29.51		0		0	37000	0.246667		0		0		0
PF3D7_0911100	Uncharacterized protein	137.03		0		0	33000	0.22		0		0		0
PF3D7_1362200	RuvB-like helicase	54.6		0		0	30000	0.2		0		0		0
PF3D7_1426700	Phosphoenolpyruvate carboxylase	133.87		0		0	28000	0.186667	8300	0.488235		0		0
PF3D7_0804900	GTPase-activating protein, putative	56.47		0		0	28000	0.186667	7500	0.441176		0		0
PF3D7_0110700	Chromatin assembly factor 1 protein WD40 domain,putative	50.7		0		0	28000	0.186667		0		0		0
PF3D7_0405400	Pre-mRNA-processing-splicing factor 8, putative	366.17		0		0	25000	0.166667		0	3800	0.0863636		0
PF3D7_0102200	Ring-iected erythrocyte surface antigen	126.44		0		0	22000	0.146667		0		0		0
PF3D7_0407800	Uncharacterized protein	229.98		0		0	21000	0.14		0		0		0
PF3D7_1119000	Acyl-CoA-binding protein, putative	42.96		0		0	20000	0.133333		0		0		0
PF3D7_1420200	Tetratricopeptide repeat family protein,putative	147.93		0		0	19000	0.126667		0		0		0
PF3D7_0403700	Pre-mRNA-splicing factor CLF1, putative	93.96		0		0	18000	0.12		0		0		0
PF3D7_0710700	Uncharacterized protein	24.21		0		0	17000	0.113333		0		0		0
PF3D7_0520000	40S ribosomal protein S9, putative	22.11		0		0	16000	0.106667		0		0		0
PF3D7_1312500	Uncharacterized protein	7.23		0		0	15000	0.1		0		0		0
PF3D7_1369500	Uncharacterized protein	131.29		0		0	9700	0.0646667		0		0		0
PF3D7_0407900	AAA family ATPase, putative	128.13		0		0		0	4300	0.252941		0		0
PF3D7_1318800	Translocation protein SEC63	75.82		0		0		0		0	350000	7.95455		0
PF3D7_1465800	Dynein beta chain, putative	159.67		0		0		0		0	350000	7.95455		0
PF3D7_0914100	Uncharacterized protein	261.44		0		0		0		0	170000	3.86364		0
PF3D7_1460600	Inner membrane complex sub-compartment protein 3	27.98		0		0		0		0	57000	1.29545		0
PF3D7_1012400	Hypoxanthine phosphoribosyltransferase	26.35		0		0		0		0	13000	0.295455		0
PF3D7_1410400	Rhoptry-associated protein 1	90		0		0		0		0	11000	0.25		0
PF3D7_0311300	Phosphatidylinositol 3-and 4-kinase, putative	59.14		0		0		0		0	3300	0.075		0
PF3D7_1363100	Uncharacterized protein	23.64		0		0		0		0	1700	0.0386364		0
PF3D7_0610400	Histone H3	15.44		0		0		0		0		0	250000	11.9048
PF3D7_1230800	Uncharacterized protein	71.26		0		0		0		0		0	65000	3.09524
PF3D7_1249100	Uncharacterized protein	44.81		0		0		0		0		0	25000	1.19048
PF3D7_1409900	Phosphatidate cytidylyltransferase	77.94		0		0		0		0		0	22000	1.04762
PF3D7_0617800	Histone H2A	14.11		0		0		0		0		0	17000	0.809524
PF3D7_1351700	Inner membrane complex protein 1f, putative	151.42		0		0		0		0		0	15000	0.714286
PF3D7_0912400	Alkaline phosphatase, putative	52.67		0		0		0		0		0		0
Proteins identified in the untagged control
PROTID	ANNOTATION	Mol. wt	Untagged_ BR1	Untagged_ BR2	Untagged_ BR3	Sum intensity (WT biorep#1)	Sum intensity (WT biorep#2)	Sum intensity (WT biorep#3)	Sum intensity (mut. biorep#1)	Sum intensity (mut. biorep#2)	Sum intensity (mut. biorep#3)
	Ig kappa chain C region OS=Mus musculus PE=1 SV=1	11.77		2100000000	1800000000	2200000000	1700000000	4800000000	350000000	1600000000	1000000000
	Streptavidin precursor - Streptomyces avidinii.	18.82		47000000	30000000	6400000	3800000		4900000	5400000
	Ig gamma-3 chain C region OS=Mus musculus PE=1 SV=2	43.9		10000000	16000000	16000000	12000000	56000000	9400000	19000000	8300000
PF3D7_1464500	Uncharacterized protein	35.08	0		9300000
	Ig kappa chain V-II region 26-10 OS=Mus musculus PE=1 SV=1	12.27		1800000	3800000	1700000	1700000	10000000	3100000	2400000	4100000
	immunoglobulin gamma-1 chain [Ovis aries]	51.53		1900000	1800000		1300000		840000	2900000
	Ig heavy chain V-III region A4 OS=Mus musculus PE=1 SV=1	12.67		380000	690000	530000	300000	5400000	330000	440000	1900000
PF3D7_0402000	Uncharacterized protein	49.71	0	230000	300000	370000	590000	1100000		130000
PF3D7_1357000	Elongation factor 1-alpha	48.93	890000	250000	210000	28000000	19000000	53000000	5600000	12000000	2200000
PF3D7_0320900	Histone H2A	16.44	0	370000	200000	230000		430000	130000	130000	300000
PF3D7_1027300	Peroxiredoxin	43.9		150000	120000	110000					32000000
PF3D7_0806300	Ferlin, putative	197.51	0		91000
PF3D7_1105100	Histone H2B	13.12	0	160000	73000	380000	220000	440000	120000	160000
PF3D7_0818900	Heat shock protein 70	73.87	47000	40000	52000	4900000	3200000	7500000	1100000	1800000	500000
PF3D7_1462800	Glyceraldehyde-3-phosphate dehydrogenase	36.61	210000	36000	47000	7800000	6700000	8400000	610000	2200000	800000
PF3D7_0831700	Heat shock protein 70	75.01	59000	29000	37000	2700000	1400000	2600000	320000	710000	130000
PF3D7_0517300	Serine/arginine-rich splicing factor 1	37.8		38000	34000
PF3D7_0708400	Heat shock protein 90	86.11	9400	27000	22000	2200000	1400000	3400000	200000	490000	330000
PF3D7_1105000	Histone H4	11.45		88000	21000	17000	160000	130000		9300	270000
PF3D7_1147200	Tubulin--tyrosine ligase, putative	44.58			18000
PF3D7_0707200	Haloacid dehalogenase-like hydrolase, putative	36.47	0		15000
OAT	Ornithine aminotransferase	46.03	0	8700	9300	770000	690000	2300000	170000	500000
PF3D7_1140200	Uncharacterized protein	17.62			8200
PF3D7_1015900	Enolase	48.65	30000	22000	7200	14000		43000		8600
PF3D7_0917900	Heat shock protein 70	72.34	36000		5400	150000	120000			38000
PF3D7_1324900	L-lactate dehydrogenase	34.09	69000	58000	3800	900000	990000	840000	120000	410000	10000
PF3D7_1330800	RNA-binding protein, putative	388.58	0		3700
PF3D7_1235700	ATP synthase subunit beta	58.36			2500			130000	23000	2800
PF3D7_1036900	conserved Plasmodium protein, unknown function	#N/A	100000
PF3D7_0516200	40S ribosomal protein S11	16.07	59000								21000
PGK	Phosphoglycerate kinase	45.4	47000			300000	320000	400000	40000	160000
PF3D7_1408600	40S ribosomal protein S8	25.04	28000			100000	94000	330000	8500	21000	20000
PF3D7_0813300	Uncharacterized protein	36.23	28000
PF3D7_0516900	60S ribosomal protein L2	27.98	27000	8200		79000	120000	120000		120000
PF3D7_1110400		#N/A	16000
PF3D7_0818200	14-3-3 protein	30.17	9200			1700000	1100000	2000000	300000	740000	120000
PF3D7_0814200	DNA/RNA-binding protein Alba 1	27.24	6400			200000	170000	220000	31000	70000	66000
PF3D7_1426000	60S ribosomal protein L21	18.78	3500			15000	42000	20000
	victoria (Jellyfish)	26.87				7200000	2700000	11000000	1800000	2300000	6900000
PF3D7_1019700	Uncharacterized protein	43.23		21000
PF3D7_0919100	DnaJ protein, putative	43.23		10000
PF3D7_1126200	40S ribosomal protein S18, putative	17.88		11000		190000	120000	340000	16000	81000	14000
PF3D7_0826700	Receptor for activated c kinase	35.66	0	5400		1600000	1300000	1900000	220000	710000	97000
PF3D7_0821700	60S ribosomal protein L22, putative	69.35	0	2300		11000	17000			7900
PFE0165w	Cofilin/actin-depolymerizing factor homolog 1	13.73	0	2100		42000	38000	80000	17000	21000
