## Supplementary Data 3 for "Artemisinin resistance mutations in *Pfcoronin* impede hemoglobin uptake"

### Sheet: Supplementary Data 3
Supplementary Data 3. List of PfCoronin interactome hit proteins in ring-stage parasites (3-9 hpi). This list of hit proteins can be used locate the position of individual proteins on the volcano plot in Supplementary Fig. 2b. The following criteria were used to prioritize hit proteins; (1) the protein must be detected in all replicates of either PfCoroninWT-smHA (WT) or PfCoroninR100K/E107V-smHA…
number on graph (Supplementary Fig. 2b)	ID	ANNOTATION	Size (kD)	WT mean % (normalized to PfCoronin bait)	SD	Mutant mean % (normalized to PfCoronin bait)	SD	mut/wt avg ratio	p value
12	PF3D7_1246200	Actin-1	41.8	595.729	24.8961	223.38	50.7415	0.374968	0.011324
3	PF3D7_1211800	Polyubiquitin	42.8	134.792	30.3467	9.02083	3.32929	0.0669243	0.028226
	PF3D7_1251200	Coronin	69	100		100		1
10	PF3D7_1468700	Eukaryotic initiation factor 4A	45.3	82.2604	21.3163	26.6667	9.42809	0.324174	0.077743
18	PF3D7_1465900	40S ribosomal protein S3	24.7	35.2812	12.3302	28.7963	5.36877	0.816193	0.56567
15	PF3D7_1117700	GTP-binding nuclear protein	24.9	25.4896	7.3215	14.537	0.654729	0.570313	0.169764
8	PF3D7_0217500	Calcium-dependent protein kinase 1	60.8	22.5781	24.6383	4.34491	0.664549	0.192439	0.405196
11	PF3D7_1003600	Inner membrane complex protein 1c, putative	32.6	20.2708	2.26863	6.76157	1.96091	0.333562	0.02375
27	PF3D7_1412500	Actin II	42.6	19.6302	15.6079	50.2546	12.7345	2.56007	0.164583
5	PF3D7_0903200	Ras-related protein RAB7	23.8	15.1958	18.2846	1.65972	0.304449	0.109222	0.404971
19	PF3D7_0922200	S-adenosylmethionine synthase	44.8	13.9083	6.84715	11.4931	0.540151	0.826343	0.668211
1	PF3D7_0517700	Eukaryotic translation initiation factor 3 subunit B	84	13.6406	14.6504	ND	Not calculable
26	PF3D7_1008700	Tubulin beta chain	49.7	13.1302	13.4866	29.7454	15.5498	2.26541	0.37195
7	PF3D7_1223100	cAMP-dependent protein kinase regulatory subunit	50.8	12.2417	9.20417	1.79167	0.648181	0.146358	0.250479
14	PF3D7_0106300	Calcium-transporting ATPase	139.3	11.4349	15.8841	4.81481	6.80918	0.421063	0.642368
9	PF3D7_1224300	Polyadenylate-binding protein	97.2	10.4219	7.88866	2.85185	0.209513	0.273641	0.307868
30	PF3D7_0525800	Inner membrane complex protein 1g, putative	34.3	9.63229	0.142894	42.1991	8.41326	4.381	0.031799
22	PF3D7_0525100	Acyl-CoA synthetase (a)	76.8	9.24167	0.695322	9.13426	0.870789	0.988378	0.905998
23	PF3D7_0822900	PhIL1 interacting candidates (PIC2)	138.2	9.20937	0.0132583	15.0093	4.96284	1.62978	0.240257
6	PF3D7_1338300	Elongation factor 1-gamma, putative	47.8	8.63438	2.5942	1.11111	1.57135	0.128685	0.072501
20	PF3D7_1451100	Elongation factor 2	93.5	6.92708	0.368285	6.08565	0.297901	0.87853	0.128492
21	PF3D7_0209800	ATP-dependent RNA helicase UAP56	52.2	6.87708	3.09654	6.64583	0.0294628	0.966374	0.925945
13	PF3D7_0523000	Multidrug resistance protein 1	162.2	6.54063	2.46162	2.72685	1.38148	0.41691	0.195918
24	PF3D7_0423500	Glideosome associated protein with multiple membrane spans 2	42.6	6.13438	0.941336	10.294	3.77451	1.67808	0.2691
2	PF3D7_1361800	glideosome-associated connector	290.8	5.79896	1.79281	0.107407	0.151897	0.0185218	0.046598
4	PF3D7_1206200	Eukaryotic translation initiation factor 3 subunit C	115.9	5.63021	4.19108	0.518519	0.733296	0.0920958	0.231176
17	PF3D7_1231100	Ras-related protein Rab-2	24.4	5.38021	1.0091	3.50671	3.42128	0.65178	0.535651
16	PF3D7_1008400	26S protease regulatory subunit 4, putative	49.8	5.275	2.15668	3.25	0.353553	0.616114	0.320335
28	PF3D7_0416800	Small GTP-binding protein sar1	22	4.96458	1.27574	12.8287	6.47526	2.58404	0.234091
29	PF3D7_0903700	Tubulin alpha chain	50.3	3.8	5.37401	11.713	5.95803	3.08236	0.297822
25	PF3D7_1331800	60S ribosomal protein L23, putative (b)	15	2.37812	1.72799	5.28009	0.134219	2.22028	0.140889
33	PF3D7_0507100	60S ribosomal protein L4	46.2	2.26667	3.20555	14.9144	12.43	6.57986	0.29791
32	PF3D7_0618000	Membrane protein, unknown function	92.7	1.83854	0.714472	10.9329	0.271712	5.94649	0.00352
31	PF3D7_0415900	Ribosomal protein L15	24.1	1.13333	1.60278	6.57407	2.22608	5.80065	0.107252
34	PF3D7_1252100	Rhoptry neck protein 3	263	0.4375	0.618718	5.3912	2.85134	12.3228	0.138224
35	PF3D7_1447900	Multidrug resistance protein 2	118.9	0.213333	0.301699	5.23981	6.20814	24.5616	0.371321
36	PF3D7_0911100	START domain-containing protein	137	0.213333	0.301699	6.68287	5.7387	31.326	0.252108
37	PF3D7_0303000	N-ethylmaleimide-sensitive fusion protein	89.1	0.166667	0.235702	5.3912	2.85134	32.3472	0.12256
38	PF3D7_1424400	60S ribosomal protein L7-3, putative	32.7	0	0	27.7083	1.47314	Not calculable
