## Supplementary Data 4 for "Artemisinin resistance mutations in *Pfcoronin* impede hemoglobin uptake"

### Sheet: Supplementary Data 4
Supplementary Data 4: List of PfCoronin interactome hit proteins in late-stage parasites (32-40 hpi). A complete list of PfCoronin-smHA interaction partners can be found in Supplementary Data 2. This list of hit proteins can be used locate the position of individual proteins on the volcano plot in Supplementary Fig. 2c. Numbers labels are consistent between ring and late-stage parasites; i.e., ac…
number on graph (Supplementary Fig. 2c)	ID	ANNOTATION	Mol. Wt	WT mean % (normalized to PfCoronin bait)	SD	Mutant mean % (normalized to PfCoronin bait)	SD	mut/wt avg ratio	p value
2	PF3D7_1361800	glideosome-associated connector	290.84	5.25155	1.29116	1.57041	1.59131	0.299038	0.035817
3	PF3D7_1211800	Polyubiquitin	42.8	12.3683	8.34268	7.16132	6.7995	0.579006	0.449265
6	PF3D7_1338300	Elongation factor 1-gamma, putative	47.75	6.50437	1.94916	3.00802	2.61223	0.462461	0.137065
9	PF3D7_1224300	Polyadenylate-binding protein	97.17	9.6878	6.36568	3.7344	3.24867	0.385475	0.222382
10	PF3D7_1468700	Eukaryotic initiation factor 4A	45.28	63.6266	25.0268	36.0653	8.8251	0.566827	0.146415
12	PF3D7_1246200	Actin-1	41.84	185.665	18.907	147.657	82.197	0.795289	0.478685
15	PF3D7_1117700	GTP-binding nuclear protein	24.86	17.5574	12.5253	10.1277	3.03793	0.576837	0.374537
16	PF3D7_1008400	26S protease regulatory subunit 4, putative	49.81	6.03862	1.43191	4.81725	3.77723	0.79774	0.627876
18	PF3D7_1465900	40S ribosomal protein S3	24.65	31.1348	21.3074	6.79505	1.35037	0.218246	0.119542
19	PF3D7_0922200	S-adenosylmethionine synthase	44.82	6.43115	3.55015	14.3031	6.38399	2.22404	0.135216
20	PF3D7_1451100	Elongation factor 2	93.46	11.8903	4.73667	4.8975	4.25202	0.411889	0.130006
21	PF3D7_0209800	ATP-dependent RNA helicase UAP56	52.19	9.83807	3.66328	3.21976	3.52603	0.327276	0.087125
22	PF3D7_0525100	Acyl-CoA synthetase	76.8	9.54918	1.86509	7.48994	6.15385	0.784354	0.608579
23	PF3D7_0822900	PhIL1 interacting candidates (PIC2)	138.16	7.55701	5.11535	3.78071	1.80216	0.500291	0.294111
24	PF3D7_0423500	Glideosome associated protein with multiple membrane spans 2	42.59	5.7204	4.00273	11.6887	17.8965	2.04334	0.603155
26	PF3D7_1008700	Tubulin beta chain	49.72	15.3698	6.54954	7.36648	5.2794	0.479284	0.174837
27	PF3D7_1412500	Actin II	42.58	30.3169	15.3849	19.468	8.01997	0.642149	0.33977
28	PF3D7_0416800	Small GTP-binding protein sar1	22.01	6.25993	1.20901	3.20007	2.0714	0.511199	0.091241
29	PF3D7_0903700	Tubulin alpha chain	50.26	8.60437	2.95664	3.57151	2.912	0.415081	0.10378
39	PF3D7_1020900	ADP-ribosylation factor 1	20.9	6.05173	2.99204	1.52585	1.88737	0.252134	0.091112
40	PF3D7_1342600	Myosin-A	92.22	9.35683	4.2039	3.6025	3.12027	0.385012	0.12948
41	PF3D7_0414900	Armadillo-domain containing rhoptry protein	30.8	8.32878	4.18255	3.30838	2.90707	0.397222	0.16278
42	PF3D7_0108300	Uncharacterized protein	254.83	6.19545	5.53214	2.57576	4.46134	0.41575	0.427453
43	PF3D7_1343000	Phosphoethanolamine N-methyltransferase	31.02	3.85701	2.13691	5.71552	2.89166	1.48185	0.421228
	PF3D7_1251200	Coronin	68.97	100	0	100	0	1
