## Supplementary Data 5 for "Artemisinin resistance mutations in *Pfcoronin* impede hemoglobin uptake"

### Sheet: Supplementary Data 5
Supplementary Data 5: Immunoprecipitation of ubiquitin from young ring-stage parasites (3–9 h) using an anti-ubiquitin antibody. Co-purified proteins are identified by Liquid Chromatography with tandem mass spectrometry (LC-MS/MS), and protein abundance is shown by raw sum intensity data (columns D, F and H for WT; J, L and N for mutant). Protein abundance for each protein was normalized against …
ID	Annotation	Mol. Wt	Sum Intensity RAW Data WT Biorep 1	Normalized to total protein (WT biorep#1)	Sum Intensity RAW Data WT Biorep 2	Normalized to total protein (WT biorep#2)	Sum Intensity RAW Data WT Biorep 3	Normalized to total protein (WT biorep#3)	Sum Intensity RAW Data mut. biorep 1	Normalized to total protein (mut. biorep#1)	Sum Intensity RAW Data mut. biorep 2	Normalized to total protein (mut. biorep#2)	Sum Intensity RAW Data mut. biorep 3	Normalized to total protein (mut. biorep#3)
PF3D7_1357000	Elongation factor 1-alpha	48.93	2300000	41.8106	1500000	11.7887	610000	1.09343	2500000	21.7391		0		0
PF3D7_1246200	Actin-1	41.84	510000	9.27104	410000	3.22226	190000	0.340576		0		0		0
PF3D7_1462800	Glyceraldehyde-3-phosphate dehydrogenase	36.61	290000	5.27177	30000	0.235775	160000	0.286801	2000000	17.3913	140000	4.47284		0
PF3D7_1468700	Eukaryotic initiation factor 4A	45.28	39000	0.708962	89000	0.699466	22000000	39.4351	130000	1.13043		0		0
PF3D7_0818900	Heat shock protein 70	73.87	24000	0.436284	250000	1.96479	160000	0.286801		0		0		0
PF3D7_0930300	Merozoite surface protein 1	195.6	1700000	30.9035	730000	5.73719	180000	0.322651	4500000	39.1304	180000	5.7508	64000	2.8394
PF3D7_0708400	Heat shock protein 90	86.11	140000	2.54499		0		0	220000	1.91304	130000	4.15335	170000	7.54215
PF3D7_1105000	Histone H4	11.45		0	1500000	11.7887	1600000	2.86801	380000	3.30435	320000	10.2236	170000	7.54215
PF3D7_0320900	Histone H2A	16.44	120000	2.18142	1200000	9.431	1400000	2.50951	550000	4.78261	1700000	54.3131	700000	31.0559
PF3D7_1235700	ATP synthase subunit beta	58.36	210000	3.81749		0		0		0		0		0
PF3D7_0806300	Ferlin, putative	197.51	150000	2.72678		0		0		0		0		0
PF3D7_1324900	L-lactate dehydrogenase	34.09	18000	0.327213		0	16000	0.0286801	200000	1.73913	30000	0.958466		0
PF3D7_0917900	Heat shock protein 70	72.34		0	1200000	9.431	1400000	2.50951		0		0		0
PF3D7_0610400	Histone H3	15.44		0	740000	5.81578	490000	0.878328		0		0		0
PF3D7_0831700	Heat shock protein 70-x	75.01		0	630000	4.95127	440000	0.788703	720000	6.26087	110000	3.51438		0
PF3D7_0632500	Erythrocyte membrane protein 1, PfEMP1	456.63		0	440000	3.45803	1400000	2.50951	170000	1.47826		0		0
PF3D7_1222300	Endoplasmin, putative	94.96		0	430000	3.37944	470000	0.842478		0		0		0
PF3D7_0617800	Histone H2A	14.11		0	230000	1.80761	22000	0.0394351		0		0		0
PF3D7_0905400	High molecular weight rhoptry protein 3	104.79		0	220000	1.72902		0		0		0		0
PF3D7_0523000	Multidrug resistance protein 1	162.15		0	180000	1.41465	58000	0.103965		0		0		0
PF3D7_0501600	Rhoptry-associated protein 2	46.71		0	170000	1.33606	26000	0.0466052		0		0		0
PF3D7_1323800	Vacuolar protein sorting-associated protein 52	161.94		0	170000	1.33606		0		0		0		0
PF3D7_0929400	High molecular weight rhoptry protein 2	162.56		0	160000	1.25747		0		0		0		0
PF3D7_1410400	Rhoptry-associated protein 1	90		0	120000	0.9431	360000	0.645302		0		0		0
PF3D7_0525800	Inner membrane complex protein 1g	34.32		0	110000	0.864508	97000	0.173873		0		0		0
PF3D7_0423500	Glideosome associated protein with multiple membrane spans	42.59		0	110000	0.864508	96000	0.172081		0		0		0
PF3D7_0515700	Glideosome-associated protein 40, putative	51.77		0	110000	0.864508		0		0		0		0
PF3D7_0914100	Uncharacterized protein (PF3D7_0914100)	138.2		0	110000	0.864508		0		0		0		0
PF3D7_1134000	Heat shock protein 70	73.25		0	100000	0.785916		0		0		0		0
PF3D7_0827900	Protein disulfide-isomerase	55.48		0	91000	0.715184	71000	0.127268		0		0		0
PF3D7_1130200	60S acidic ribosomal protein P0	34.95		0	70000	0.550141	42000	0.0752853		0		0		0
PF3D7_1237700	Uncharacterized protein	23.64		0	53000	0.416536		0		0		0		0
PF3D7_1408000	Plasmepsin II	51.45		0	51000	0.400817	89000	0.159533		0		0		0
PF3D7_1021800	Schizont egress antigen-1	244.75		0	39000	0.306507		0		0		0		0
PF3D7_1352500	Thioredoxin-related protein, putative	23.97		0	37000	0.290789	58000	0.103965		0		0		0
PF3D7_0204700	Hexose transporter	56.38		0	37000	0.290789		0		0		0		0
PF3D7_1446200	M17 leucyl aminopeptidase	67.78		0	36000	0.28293	9500	0.0170288		0		0		0
PF3D7_1456800	V-type H(+)-translocating pyrophosphatase,putative	76.37		0	32000	0.251493	79000	0.141608		0		0		0
PF3D7_1027300	Peroxiredoxin	43.9		0	32000	0.251493		0		0		0		0
PF3D7_1424400	60S ribosomal protein L7-3	32.66		0	31000	0.243634	95000	0.170288		0		0		0
PF13_0233	Myosin-A	92.22		0	30000	0.235775	160000	0.286801		0		0		0
PF3D7_0416800	Small GTP-binding protein sar1	22.01		0	25000	0.196479	45000	0.0806628		0		0		0
PF3D7_0821700	60S ribosomal protein L22, putative	16.37		0	23000	0.180761	8900	0.0159533		0		0		0
PF3D7_1343000	Phosphoethanolamine N-methyltransferase	31.02		0	20000	0.157183	28000	0.0501902		0		0		0
PF3D7_1008700	Tubulin beta chain	49.72		0	18000	0.141465	21000	0.0376426		0		0		0
PF3D7_0936800	Uncharacterized protein	45.47		0	15000	0.117887		0		0		0		0
PF3D7_0507100	60S ribosomal protein L4	46.18		0	12000	0.09431		0		0		0		0
PF3D7_1105400	40S ribosomal protein S4	29.75		0	10000	0.0785916		0		0		0		0
PF3D7_0501500	Rhoptry-associated protein 3	46.97		0	10000	0.0785916		0		0		0		0
PF3D7_0814200	DNA/RNA-binding protein Alba 1	27.24		0	9500	0.0746621		0		0		0		0
PF3D7_0414900	Armadillo-domain containing rhoptry protein	30.8		0	8900	0.0699466	6000	0.010755		0		0		0
PF3D7_1409400	Uncharacterized protein	30.52		0	8300	0.0652311		0		0		0		0
PF3D7_0915400	Probable ATP-dependent 6-phosphofructokinase	159.35		0	6200	0.0487268		0		0		0		0
PF3D7_0524000	Karyopherin beta	127.27		0	5300	0.0416536	26000	0.0466052		0		0		0
PF3D7_1347500	DNA/RNA-binding protein Alba 4	42.13		0	5200	0.0408677		0		0		0		0
MAL3P3.19	60S acidic ribosomal protein P2	11.94		0	4500	0.0353662		0		0		0		0
PF3D7_0705700	40S ribosomal protein	6.41		0	4400	0.0345803		0		0		0		0
PF3D7_1108700	Heat shock protein DnaJ homologue Pfj2	62.34		0	4300	0.0337944	9700	0.0173873		0		0		0
PF3D7_0106300	Calcium-transporting ATPase	139.33		0	4300	0.0337944		0		0		0		0
PF3D7_0905800	Uncharacterized protein	139.9		0	4200	0.0330085		0		0		0		0
PF3D7_0731600	Acyl-CoA synthetase	93.23		0	3400	0.0267212		0		0		0		0
PF3D7_1325100	Phosphoribosylpyrophosphate synthetase	49.35		0	2900	0.0227916		0		0		0		0
PF3D7_1414300	60S ribosomal protein L10, putative	25.2		0	2700	0.0212197	3200	0.00573602		0		0		0
PF3D7_1232100	60 kDa chaperonin	81.43		0	2600	0.0204338		0		0		0		0
PF3D7_1104400	Uncharacterized protein	49.23		0	1200	0.009431	42000	0.0752853		0		0		0
PF3D7_1318800	Translocation protein SEC63	75.82		0	1100	0.00864508		0		0		0		0
PF3D7_1211900	Non-SERCA-type Ca2+-transporting P-ATPase	140.17				0	320000	0.573602		0		0		0
PF3D7_1117700	GTP-binding nuclear protein	24.86				0	55000	0.0985879		0		0		0
PF3D7_1331800	60S ribosomal protein L23, putative	14.98				0	31000	0.0555677		0		0		0
PF3D7_1015900	Enolase	48.65				0	12000	0.0215101		0		0		0
PF3D7_1135400	Uncharacterized protein OS	28.48				0	11000	0.0197176		0		0		0
PF3D7_0532300	Uncharacterized protein	60.15				0	5400	0.00967954		0		0		0
PF3D7_1465900	40S ribosomal protein S3	24.65				0	4300	0.00770778		0		0		0
PF3D7_1003600	Inner membrane complex protein 1c, putative	32.63				0	3600	0.00645302		0		0		0
PF3D7_0619400	Cell division cycle protein 48 homologue,putative	92.33				0	2900	0.00519827		0		0		0
PF3D7_1344200	Heat shock protein 110, putative	108.12				0	1300	0.00233026		0		0		0
PF3D7_0817900	High mobility group protein B2	11.53				0		0		0	160000	5.11182	140000	6.21118
PF3D7_1453000	Uncharacterized protein	110.55				0		0		0			180000	7.9858
PF3D7_1211800	Polyubiquitin	42.8		0	45000	0.353662	73000	0.130853		0		0	240000	10.6477
PF3D7_1105100	Histone H2B	13.12		0	900000	7.07325	1300000	2.33026		0	360000	11.5016	590000	26.1757
PF3D7_1468700	S-adenosylmethionine synthase	44.82			89000	0.699466	22000000	39.4351	130000	1.13043
PF3D7_0302500	Cytoadherence linked asexual protein 3.1	167.13				0		0		0
