## Supplementary Data 6 for "Artemisinin resistance mutations in *Pfcoronin* impede hemoglobin uptake"

### Sheet: Supplementary Data 6
Supplementary Data 6: Lys-ϵ-Gly-Gly (diGly) proteomics to identify proteins that are ubiquitinated at specific sites. Equal amount of parasite lysates of PfCoroninWT and PfCoroninR100K/E107V from young ring-stage parasites (3-9 h) were lysed, subjected to trypsin digestion and the peptides were enriched with a anti-diGly antibody, and peptides were identified by LC-MS/MS. Consistent with the anti…
Gene Symbol	MWT(kDa)	Annotation	Ubiquitinated peptides in WT	Ubiquitinated peptides in mutant	Pept. Length	Start Position	End Position
PF3D7_1465900	24.65	40S ribosomal protein S3	R.HIM*ESGAK#GCEVIVSGK.L		17	126	142
PFL2215w	41.84	Actin-1	K.DAFVGDEAQTK#R.G		12	52	63
PFL2215w	41.84	Actin-1	R.AAPEEHPVLLTEAPLNPK#GNR.E		21	97	117
PF3D7_0818900	73.87	Heat shock protein 70	K.QNHITITNDK#GR.L		12	511	522
PF3D7_0818900	73.87	Heat shock protein 70	K.SSLEDQK#IKEK.L		11	564	574
PF3D7_0818900	73.87	Heat shock protein 70	K.STGKQNHITITNDK#GR.L		16	507	522
PF3D7_0617800	14.11	Histone H2A	K.GTSNSAK#AGLQFPVGR.I		16	15	30
PF3D7_0617800	14.11	Histone H2A	K.KSQLK#AGTANQDY.-		13	120	132
PF3D7_1105100	13.12	Histone H2B	K.AVTK#FTSK.-	K.AVTK#FTSK.-	8	110	117
PF3D7_1105000	11.45	Histone H4	R.DNIQGITK#PAIR.R		12	25	36
PF3D7_1347200	47.6	Nucleoside transporter 1	K.ESSK#AYADIESR.G		12	6	17
PF3D7_1211800	42.8	Polyubiquitin	M*QIFVK#TLTGK.T		11	1	11
PF3D7_1211800	42.8	Polyubiquitin	K.TLTGK#TITLDVEPSDTIENVK.A		21	7	27
PF3D7_1211800	42.8	Polyubiquitin	R.LIFAGK#QLEDGR.T	R.LIFAGK#QLEDGR.T	12	43	54
PF3D7_1456800	76.37	V-type H(+)-translocating pyrophosphatase,putative	K.GPEDK#VEKLEDGDNPVEK.M		18	33	50
